# Microbiota-induced fatty acid synthesis facilitates intestinal infection and immune-mediated damage in *Drosophila*

**DOI:** 10.64898/2026.04.14.718535

**Authors:** Yi Yu, Kathirvel Alagesan, Dagmar Frahm, Emmanuelle Charpentier, Igor Iatsenko

**Affiliations:** Research group Genetics of host-microbe interactions, Max Planck Institute for Infection Biology, Charitéplatz 1, 10117 Berlin, Germany; Max Planck Unit for the Science of Pathogens, Charitéplatz 1, 10117 Berlin, Germany; Institute of Biology, Humboldt Universität-zu-Berlin, D-10115 Berlin, Germany

**Author notes:** **Corresponding author:** Igor Iatsenko, **Email:**.

**Keywords:** microbiota, host-microbe interactions, immunopathology, antimicrobial peptides, virulence, fatty acids, *Drosophila*, *Lactiplantibacillus plantarum*

## Abstract

The role of the microbiota in facilitating infection is increasingly recognized, though the underlying mechanisms remain under investigation. In this study, we demonstrate that the gut microbiome, particularly *Lactiplantibacillus plantarum*, promotes enteric infection in *Drosophila melanogaster* by reshaping host physiology and immune responses. Upon gut colonization, *L. plantarum* enhances fatty acid (FA) production in the gut. Reducing FA synthesis improves host survival, and pathogen mutants deficient in FA utilization exhibit reduced virulence. FAs support pathogen growth, increase virulence, and enhance resistance to antimicrobial effectors, ultimately facilitating pathogen persistence in the gut. Persisting pathogens consequently overstimulate the immune system, leading to excessive production of antimicrobial peptides (AMPs). Flies lacking AMPs, particularly *Metchnikowin* and *Attacin D* mutants, show better survival during infection, implicating AMPs in immunopathology. Our findings identify a mechanism whereby microbiota-induced release of host FAs stimulates pathogen virulence and persistence, ultimately driving AMP-mediated immunopathology.
