## Supplemental Table 1 for "Microbiota-induced fatty acid synthesis facilitates intestinal infection and immune-mediated damage in *Drosophila*"

### Sheet: Figure 1
	Figure (Panel)	Figure label	Condition	Sex	N (repeats)	n (sample/flies)	Statistical test	Comparison	Hazard ratio (HR)	Confidence interval (CI)	p value
	Figure 1
	B	Survival of flies post P.e. infection	Axenic w1118 iso	F	4	252	Cox proportional hazards model (stratified by replicate), likelihood ratio test	Conventional vs. Axenic	1.54	1.27 – 1.86	1.34e-05
			Conventional w1118 iso	F		300			1.54	1.27 – 1.86	1.34e-05
	C	Survival of flies post P.e. infection	Axenic	F	4	180	Cox proportional hazards model (stratified by replicate), likelihood ratio test
			LpWJL colonized	F	4	165		LpWJL colonized vs. Axenic	2.38	1.58 – 3.58	3.59e-05
			L. brevis colonized	F	2	90		L. brevis colonized vs. Axenic	2.62	1.68 – 4.07	1.94e-05
			LpYY colonized	F	4	180		LpYY colonized vs. Axenic	3.19	2.15 – 4.74	8.79e-09
	D	P.e. loads post 3 hours infection	Axenic	F	6	18	Two-way ANOVA, Šídák's multiple comparisons test
			LpWJL colonized	F	6	18		LpWJL colonized vs. Axenic			0.5359
			L. brevis colonized	F	4	12		L. brevis colonized vs. Axenic			0.9473
			LpYY colonized	F	4	12		LpYY colonized vs. Axenic			0.8102
		P.e. loads post 6 hours infection	Axenic	F	6	18	Two-way ANOVA, Šídák's multiple comparisons test
			LpWJL colonized	F	5	14		LpWJL colonized vs. Axenic			<0.0001
			L. brevis colonized	F	3	9		L. brevis colonized vs. Axenic			0.0025
			LpYY colonized	F	6	18		LpYY colonized vs. Axenic			<0.0001
		P.e. loads post 9 hours infection	Axenic	F	3	9	Two-way ANOVA, Šídák's multiple comparisons test
			LpWJL colonized	F	3	9		LpWJL colonized vs. Axenic			0.0009
			L. brevis colonized	F	3	9		L. brevis colonized vs. Axenic			0.0158
			LpYY colonized	F	3	9		LpYY colonized vs. Axenic			<0.0001
	E	Blue dye ingestion (1 hour )	Axenic + suc	F	3	7	Two-way ANOVA, Tukey's multiple comparisons test	Axenic + suc vs. Axenic + P.e.			>0.9999
			Axenic + P.e.	F	3	7		Axenic + P.e. vs. LpYY colonized + P.e.			0.772
			LpYY colonized + suc	F	3	7		Axenic + suc vs. LpYY colonized + suc			0.0037
			LpYY colonized + P.e.	F	3	7		LpYY colonized + suc vs. LpYY colonized + P.e.			0.0491
		Blue dye ingestion (2 hours )	Axenic + suc	F	2	5	Two-way ANOVA, Tukey's multiple comparisons test	Axenic + suc vs. Axenic + P.e.			0.9981
			Axenic + P.e.	F	2	5		Axenic + P.e. vs. LpYY colonized + P.e.			0.7864
			LpYY colonized + suc	F	2	5		Axenic + suc vs. LpYY colonized + suc			0.0149
			LpYY colonized + P.e.	F	2	5		LpYY colonized + suc vs. LpYY colonized + P.e.			0.183
	F	Defecation (4 hours)	Axenic + suc	F	3	10	Two-way ANOVA, Tukey's multiple comparisons test	Axenic + suc vs. Axenic + P.e.			0.0057
			Axenic + P.e.	F	3	11		Axenic + P.e. vs. LpYY colonized + P.e.			0.8964
			LpYY colonized + suc	F	2	8		Axenic + suc vs. LpYY colonized + suc			<0.0001
			LpYY colonized + P.e.	F	2	7		LpYY colonized + suc vs. LpYY colonized + P.e.			<0.0001
		Defecation (20 hours)	Axenic + suc	F	3	10	Two-way ANOVA, Tukey's multiple comparisons test	Axenic + suc vs. Axenic + P.e.			0.021
			Axenic + P.e.	F	3	11		Axenic + P.e. vs. LpYY colonized + P.e.			0.7815
			LpYY colonized + suc	F	2	8		Axenic + suc vs. LpYY colonized + suc			<0.0001
			LpYY colonized + P.e.	F	2	7		LpYY colonized + suc vs. LpYY colonized + P.e.			<0.0001

### Sheet: Figure 3
	Figure (Panel)	Figure label	Condition	Sex	N (repeats)	n (sample/flies)	Statistical test	Comparison	Hazard ratio (HR)	Confidence interval (CI)	p value
	Figure 3													1.57e-23
	A	Survival of flies post P.e. infection	Axenic W1118 iso	F	3	119	Cox proportional hazards model (stratified by replicate), likelihood ratio test	LpYY colonized W1118 iso vs. Axenic W1118 iso	1.67	1.22 – 2.27	0.001
			LpYY colonized W1118 iso	F	3	119		LpYY colonized RelishE20iso vs. LpYY colonized W1118 iso	2.66	1.97 – 3.61	2.47e-10
			Axenic RelishE20iso	F	3	117		Axenic RelishE20iso vs. Axenic W1118 iso	5.01	3.65 – 6.86	1.57e-23
			LpYY colonized RelishE20iso	F	3	109		LpYY colonized RelishE20iso vs. Axenic RelishE20iso	0.89	0.68 – 1.16	0.383
	B	Survival of flies post P.e. infection	Axenic W1118 iso	F	3	120	Cox proportional hazards model (stratified by replicate), likelihood ratio test	LpYY colonized W1118 iso vs. Axenic W1118 iso	1.4	1.01 – 1.96	0.046
			LpYY colonized W1118 iso	F	3	120		LpYY colonized ΔAMPs vs. LpYY colonized W1118 iso	0.2	0.13 – 0.33	3.93e-11
			Axenic ΔAMPs	F	3	139		Axenic ΔAMPs vs. Axenic W1118 iso	0.67	0.46 – 0.96	0.029
			LpYY colonized ΔAMPs	F	3	127		LpYY colonized ΔAMPs vs. Axenic ΔAMPs	0.43	0.26 – 0.7	7.07e-04
	C	P.e. loads (3 hours PI)	W1118 iso	F	5	16	Two-way ANOVA followed by Tukey multiple comparisons test
			ΔAMPs	F	5	15		ΔAMPs vs. W1118 iso			0.2919
			RelishE20 iso	F	5	14		RelishE20 iso vs. W1118 iso			0.9297
		P.e. loads (6 hours PI)	W1118 iso	F	2	6
			ΔAMPs	F	2	6		ΔAMPs vs. W1118 iso			>0.9999
			RelishE20 iso	F	2	6		RelishE20 iso vs. W1118 iso			0.0008
		P.e. loads (9 hours PI)	W1118 iso	F	2	6
			ΔAMPs	F	2	6		ΔAMPs vs. W1118 iso			0.0721
			RelishE20 iso	F	2	6		RelishE20 iso vs. W1118 iso			<0.0001
		P.e. loads (3 hours PI)	LpWJL colonized W1118 iso	F	5	16	Two-way ANOVA followed by Tukey multiple comparisons test
			LpWJL colonized ΔAMPs	F	5	14		LpWJL colonized ΔAMPs vs. LpWJL colonized W1118 iso			0.0107
			LpWJL colonized RelishE20 iso	F	5	15		LpWJL colonized RelishE20 iso vs. LpWJL colonized W1118 iso			0.8875
		P.e. loads (6 hours PI)	LpWJL colonized W1118 iso	F	2	6
			LpWJL colonized ΔAMPs	F	2	6		LpWJL colonized ΔAMPs vs. LpWJL colonized W1118 iso			0.015
			LpWJL colonized RelishE20 iso	F	2	6		LpWJL colonized RelishE20 iso vs. LpWJL colonized W1118 iso			>0.9999
		P.e. loads (9 hours PI)	LpWJL colonized W1118 iso	F	2	6
			LpWJL colonized ΔAMPs	F	2	6		LpWJL colonized ΔAMPs vs. LpWJL colonized W1118 iso			0.0004
			LpWJL colonized RelishE20 iso	F	2	6		LpWJL colonized RelishE20 iso vs. LpWJL colonized W1118 iso			0.9998
	D	Survival of flies post P.e. infection	Axenic W1118 iso	F	5	201	Cox proportional hazards model (stratified by replicate), likelihood ratio test
			LpYY colonized W1118 iso	F	5	205		LpYY colonized W1118 iso vs. Axenic W1118 iso	2.02	1.59 – 2.56	9.20e-09
			LpYY colonized Group A	F	5	240		LpYY colonized Group A vs. LpYY colonized W1118 iso	0.52	0.41 – 0.66	1.34e-07
			LpYY colonized Group B	F	5	239		LpYY colonized Group B vs. LpYY colonized W1118 iso	0.24	0.19 – 0.32	1.42e-23
			LpYY colonized Group C	F	5	220		LpYY colonized Group C vs. LpYY colonized W1118 iso	0.1	0.07 – 0.14	1.80e-36
			LpYY colonized ΔAMPs	F	3	120		LpYY colonized ΔAMPs vs. LpYY colonized W1118 iso	0.19	0.13 – 0.27	1.80e-20
	E	Survival of flies post P.e. infection	Axenic W1118 iso	F	3	120	Cox proportional hazards model (stratified by replicate), likelihood ratio test
			LpYY colonized W1118 iso	F	3	125		LpYY colonized W1118 iso vs. Axenic W1118 iso	1.78	1.33 – 2.38	9.17e-05
			LpYY colonized AttC	F	3	124		LpYY colonized AttC vs. LpYY colonized W1118 iso	1.09	0.82 – 1.45	0.546
			LpYY colonized AttD	F	3	116		LpYY colonized AttD vs. LpYY colonized W1118 iso	0.36	0.26 – 0.5	1.18e-09
			LpYY colonized DptSK1	F	3	123		LpYY colonized DptSK1 vs. LpYY colonized W1118 iso	1.22	0.93 – 1.61	0.156
			LpYY colonized DroSK4	F	3	119		LpYY colonized DroSK4 vs. LpYY colonized W1118 iso	1.09	0.82 – 1.46	0.542
	F	Survival of flies post P.e. infection	Axenic W1118 iso	F	3	120	Cox proportional hazards model (stratified by replicate), likelihood ratio test
			LpYY colonized W1118 iso	F	3	125		LpYY colonized W1118 iso vs. Axenic W1118 iso	1.78	1.33 – 2.37	9.70e-05
			LpYY colonized MtkR1	F	3	120		LpYY colonized MtkR1 vs. Axenic W1118 iso	0.16	0.11 – 0.24	2.12e-18
			LpYY colonized DrsR1	F	3	123		LpYY colonized DrsR1 vs. Axenic W1118 iso	0.9	0.67 – 1.19	0.452
	G	Survival of flies post P.e. infection	act>mCherry RNAi	F	7	408	Cox proportional hazards model (stratified by replicate), likelihood ratio test
			act>UAS-MTK	F	7	376		act>UAS-MTK vs. act>mCherry RNAi	2.59	2.14 – 3.13	1.14e-22
			act>MTK RNAi	F	7	363		act>MTK RNAi vs. act>mCherry RNAi	0.65	0.52 – 0.82	2.59e-04

### Sheet: Figure 4
	Figure (Panel)	Figure label	Condition	Sex	N (repeats)	n (samples/vials/guts/flies)	Statistical test	Comparison	Hazard ratio (HR)	Confidence interval (CI)	p value
	Figure 4
	A	Survival of flies post P.e. infection	Axenic + P.e.	F	3	119	Cox proportional hazards model (stratified by replicate), likelihood ratio test
			Axenic + LpYY/P.e. Simultaneously	F	3	158		Axenic + LpYY/P.e. Simultaneously vs. Axenic + P.e.	0.81	0.61 – 1.07	0.138
			LpYY colonized + P.e.	F	3	120		LpYY colonized + P.e. vs. Axenic + P.e.	2.24	1.68 – 2.98	3.25e-08
	C	Free fatty acids	Axenic gut	F	2	5 samples (20 guts/sample)	Unpaired t-test	LpYY colonized gut vs. Axenic gut			0.0036
			LpYY colonized gut	F	2	5 samples (20 guts/sample)
	D	Lipid levels (above 100 units) in whole flies: FA 12:0;0	Axenic + suc	F	2	5	Unpaired t-test	LpYY colonized + suc vs. Axenic + suc			0.0007
			LpYY colonized + suc	F	2	5
		Lipid levels (above 100 units) in whole flies: FA 14:0;0	Axenic + suc	F	2	5	Unpaired t-test	LpYY colonized + suc vs. Axenic + suc			0.2841
			LpYY colonized + suc	F	2	5
		Lipid levels (above 100 units) in whole flies: FA 14:1;0 n-5	Axenic + suc	F	2	5	Unpaired t-test	LpYY colonized + suc vs. Axenic + suc			<0.0001
			LpYY colonized + suc	F	2	5
		Lipid levels (above 100 units) in whole flies: FA 16:0;0	Axenic + suc	F	2	5	Unpaired t-test	LpYY colonized + suc vs. Axenic + suc			0.2552
			LpYY colonized + suc	F	2	5
		Lipid levels (above 100 units) in whole flies: FA 16:1;0 n-7	Axenic + suc	F	2	5	Unpaired t-test	LpYY colonized + suc vs. Axenic + suc			0.0396
			LpYY colonized + suc	F	2	5
		Lipid levels (above 100 units) in whole flies: FA 18:0;0	Axenic + suc	F	2	5	Unpaired t-test	LpYY colonized + suc vs. Axenic + suc			0.5319
			LpYY colonized + suc	F	2	5
		Lipid levels (above 100 units) in whole flies: FA 18:1;0 n-9 c	Axenic + suc	F	2	5	Unpaired t-test	LpYY colonized + suc vs. Axenic + suc			0.0048
			LpYY colonized + suc	F	2	5
		Lipid levels (above 100 units) in whole flies: FA 18:2;0 n-6 c	Axenic + suc	F	2	5	Unpaired t-test	LpYY colonized + suc vs. Axenic + suc			0.2695
			LpYY colonized + suc	F	2	5
	E	Lipid levels (below 100 units) in whole flies: FA 8:0;0	Axenic + suc	F	2	5	Unpaired t-test	LpYY colonized + suc vs. Axenic + suc			0.3845
			LpYY colonized + suc	F	2	5
		Lipid levels (below 100 units) in whole flies: FA 10:0;0	Axenic + suc	F	2	5	Unpaired t-test	LpYY colonized + suc vs. Axenic + suc			0.1161
			LpYY colonized + suc	F	2	5
		Lipid levels (below 100 units) in whole flies: FA 11:0;0	Axenic + suc	F	2	5	Unpaired t-test	LpYY colonized + suc vs. Axenic + suc			0.0941
			LpYY colonized + suc	F	2	5
		Lipid levels (below 100 units) in whole flies: FA 13:0;0	Axenic + suc	F	2	5	Unpaired t-test	LpYY colonized + suc vs. Axenic + suc			0.757
			LpYY colonized + suc	F	2	5
		Lipid levels (below 100 units) in whole flies: FA 15:0;0	Axenic + suc	F	2	5	Unpaired t-test	LpYY colonized + suc vs. Axenic + suc			0.6054
			LpYY colonized + suc	F	2	5
		Lipid levels (below 100 units) in whole flies: FA 15:1;0 n-5	Axenic + suc	F	2	5	Unpaired t-test	LpYY colonized + suc vs. Axenic + suc			0.0003
			LpYY colonized + suc	F	2	5
		Lipid levels (below 100 units) in whole flies: FA 17:0;0	Axenic + suc	F	2	5	Unpaired t-test	LpYY colonized + suc vs. Axenic + suc			0.2555
			LpYY colonized + suc	F	2	5
		Lipid levels (below 100 units) in whole flies: FA 17:1;0 n-7	Axenic + suc	F	2	5	Unpaired t-test	LpYY colonized + suc vs. Axenic + suc			0.2548
			LpYY colonized + suc	F	2	5
		Lipid levels (below 100 units) in whole flies: FA 18:1;0 n-9 t	Axenic + suc	F	2	5	Unpaired t-test	LpYY colonized + suc vs. Axenic + suc			0.0071
			LpYY colonized + suc	F	2	5
		Lipid levels (below 100 units) in whole flies: FA 18:2;0 n-6 t	Axenic + suc	F	2	5	Unpaired t-test	LpYY colonized + suc vs. Axenic + suc			0.3542
			LpYY colonized + suc	F	2	5
		Lipid levels (below 100 units) in whole flies: FA 18:3;0 n-3	Axenic + suc	F	2	5	Unpaired t-test	LpYY colonized + suc vs. Axenic + suc			0.508
			LpYY colonized + suc	F	2	5
		Lipid levels (below 100 units) in whole flies: FA 18:3;0 n-6	Axenic + suc	F	2	5	Unpaired t-test	LpYY colonized + suc vs. Axenic + suc			0.7528
			LpYY colonized + suc	F	2	5
		Lipid levels (below 100 units) in whole flies: FA 20:0;0	Axenic + suc	F	2	5	Unpaired t-test	LpYY colonized + suc vs. Axenic + suc			0.0008
			LpYY colonized + suc	F	2	5
		Lipid levels (below 100 units) in whole flies: FA 20:1;0 n-9	Axenic + suc	F	2	5	Unpaired t-test	LpYY colonized + suc vs. Axenic + suc			0.6871
			LpYY colonized + suc	F	2	5
		Lipid levels (below 100 units) in whole flies: FA 20:2;0 n-6	Axenic + suc	F	2	5	Unpaired t-test	LpYY colonized + suc vs. Axenic + suc			0.0013
			LpYY colonized + suc	F	2	5
		Lipid levels (below 100 units) in whole flies: FA 22:0;0	Axenic + suc	F	2	5	Unpaired t-test	LpYY colonized + suc vs. Axenic + suc			0.11
			LpYY colonized + suc	F	2	5
		Lipid levels (below 100 units) in whole flies: FA 22:1;0 n-9	Axenic + suc	F	2	5	Unpaired t-test	LpYY colonized + suc vs. Axenic + suc			0.5873
			LpYY colonized + suc	F	2	5
		Lipid levels (below 100 units) in whole flies: FA 23:0;0	Axenic + suc	F	2	5	Unpaired t-test	LpYY colonized + suc vs. Axenic + suc			0.1262
			LpYY colonized + suc	F	2	5
		Lipid levels (below 100 units) in whole flies: FA 24:0;0	Axenic + suc	F	2	5	Unpaired t-test	LpYY colonized + suc vs. Axenic + suc			0.074
			LpYY colonized + suc	F	2	5
		Lipid levels (below 100 units) in whole flies: FA 24:1;0 n-9	Axenic + suc	F	2	5	Unpaired t-test	LpYY colonized + suc vs. Axenic + suc			0.4873
			LpYY colonized + suc	F	2	5
	F	Survival of flies post P.e. infection	Control	F	5	253	Cox proportional hazards model (stratified by replicate), likelihood ratio test
			Oleic acid 2mM	F	5	253		Oleic acid 2mM vs. Control	1.4	1.03 – 1.9	0.03
			Myristoleic acid 3.2mM	F	5	234		Myristoleic acid 3.2mM vs. Control	1.24	0.91 – 1.68	0.177
			Palmitoleic acid 3.2mM	F	5	254		Palmitoleic acid 3.2mM vs. Control	1.59	1.17 – 2.17	0.003
	G	Survival of LpYY colonized flies post P.e. infection	myo1Ats>TID60101 RNAi	F	4	240	Cox proportional hazards model (stratified by replicate), likelihood ratio test	myo1Ats>Acc RNAi vs. myo1Ats>TID60101 RNAi	0.59	0.44 – 0.79	5.14e-04
			myo1Ats>Acc RNAi	F	4	157

### Sheet: Figure 5
	Figure (Panel)	Figure label	Condition	Sex	N (repeats)	n (samples/vials/guts/flies)	Statistical test	Comparison	Hazard ratio (HR)	Confidence interval (CI)	p value
	Figure 5
	B	P.e. growth in LB medium 24 hours	LB medium		4	4	Two-way ANOVA, Šídák's multiple comparisons test
			Control		4	4		Palmitoleic acid vs. Control			0.698
			Palmitoleic acid		4	4
			Control + 1µg/ml polymyxin B		4	4		Palmitoleic acid vs. Control 1µg/ml polymyxin B			0.0635
			Palmitoleic acid + 1µg/ml polymyxin B		4	4
			Control + 2µg/ml polymyxin B		4	4		Palmitoleic acid vs. Control 2µg/ml polymyxin B			<0.0001
			Palmitoleic acid + 2µg/ml polymyxin B		4	4
			Control + 4µg/ml polymyxin B		3	3		Palmitoleic acid vs. Control 4µg/ml polymyxin B			<0.0001
			Palmitoleic acid + 4µg/ml polymyxin B		3	3
			Control + 8µg/ml polymyxin B		3	3		Palmitoleic acid vs. Control 8µg/ml polymyxin B			<0.0001
			Palmitoleic acid + 8µg/ml polymyxin B		3	3
			Control + 16µg/ml polymyxin B		3	3		Palmitoleic acid vs. Control 16µg/ml polymyxin B			0.9883
			Palmitoleic acid + 16µg/ml polymyxin B		3	3
	C	Survival of flies post P.e. systemic infection	P.e. + LB (control)	F	5	252	Cox proportional hazards model (stratified by replicate), likelihood ratio test	P.e. + Palmitoleic acid vs. P.e. + LB (control)	1.73	1.43 – 2.1	1.46e-08
			P.e. + Palmitoleic acid	F	5	264

### Sheet: Figure 6
	Figure (Panel)	Figure label	Condition	Sex	N (repeats)	n (samples/vials/guts/flies)	Statistical test	Comparison	p value
	Figure 6
	D'	P.e. mutants growth with palmitoleic acid (Area under the curve)	P1G10		5	5	One-way ANOVA, Šídák's multiple comparisons test	P1G10 vs. P.e. wt	0.0004
			P2B5		6	6		P2B5 vs. P.e. wt	0.0009
			P3D5		4	4		P3D5 vs. P.e. wt	0.012
			P3H8		6	6		P3H8 vs. P.e. wt	0.0058
			P.e. wt		9	9

### Sheet: Figure S1
	Figure (Panel)	Figure label	Condition	Sex	N (repeats)	n (samples/vials/guts/flies)	Statistical test	Comparison	Hazard ratio (HR)	Confidence interval (CI)	p value
	Figure S1
	A	Survival of flies post P.e. infection	Axenic	F	3	135	Cox proportional hazards model (stratified by replicate), likelihood ratio test
			Sphingomonas leidyi colonized	F	3	135		Sphingomonas leidyi colonized vs. Axenic	2.42	1.28 – 4.54	0.006
			Sphingomonas sp.colonized	F	3	135		Sphingomonas sp.colonized vs. Axenic	3.14	1.71 – 5.79	2.39e-04
			Variovax sp.colonized	F	3	135		Variovax sp.colonized vs. Axenic	2.29	1.2 – 4.35	0.012
	B	Survival of flies post P.e. infection	Axenic	F	7	298	Cox proportional hazards model (stratified by replicate), likelihood ratio test
			A. malorum colonized	F	7	298		A. malorum colonized vs. Axenic	1.21	0.94 – 1.57	0.142
			A. pomorum colonized	F	7	297		A. pomorum colonized vs. Axenic	1.03	0.79 – 1.34	0.824
	C	P.e. loads post 6 hours infection	Axenic	F	4	12	Two-way ANOVA, Šídák's multiple comparisons test
			A. malorum colonized	F	3	9		A. malorum colonized vs. Axenic			0.0929
			A. pomorum colonized	F	3	9		A. pomorum colonized vs. Axenic			0.1335
		P.e. loads post 9 hours infection	Axenic	F	1	3
			A. malorum colonized	F	1	3		A. malorum colonized vs. Axenic			0.9505
			A. pomorum colonized	F	1	3		A. pomorum colonized vs. Axenic			0.9999

### Sheet: Figure S2
	Figure (Panel)	Figure label	Condition	Sex	N (repeats)	n (flies)	Statistical test	Comparison	Hazard ratio (HR)	Confidence interval (CI)	p value
	Figure S2
	A	Survival of flies post P.e. infection	Axenic myo1Ats>mCherry RNAi	F	3	113	Cox proportional hazards model (stratified by replicate), likelihood ratio test	LpYY colonized myo1Ats>mCherry RNAi vs. Axenic myo1Ats>mCherry RNAi	2.21	1.63 – 3	3.99e-07
			LpYY colonized myo1Ats>mCherry RNAi	F	3	124		LpYY colonized myo1Ats>Relish RNAi vs. LpYY colonized myo1Ats>mCherry RNAi	1.18	0.84 – 1.65	0.343
			Axenic myo1Ats>Relish RNAi	F	2	79		Axenic myo1Ats>Relish RNAi vs. Axenic myo1Ats>mCherry RNAi	2.16	1.53 – 3.03	9.59e-06
			LpYY colonized myo1Ats>Relish RNAi	F	2	78		LpYY colonized myo1Ats>Relish RNAi vs. Axenic myo1Ats>Relish RNAi	1.2	0.86 – 1.68	0.275
	B	Survival of individual AMP mutants post P.e. infection	Axenic W1118 iso	F	3	120	Cox proportional hazards model (stratified by replicate), likelihood ratio test
			LpYY colonized W1118 iso	F	3	125		LpYY colonized W1118 iso vs. Axenic W1118 iso	1.83	1.37 – 2.44	4.23e-05
			LpYY colonized ΔCecA-C	F	3	123		LpYY colonized ΔCecA-C vs. Axenic W1118 iso	0.75	0.56 – 1	0.049

### Sheet: Figure S3
	Figure (Panel)	Figure label	Condition	Sex	N (repeats)	n (samples/vials/guts/flies)	Statistical test	Comparison	Hazard ratio (HR)	Confidence interval (CI)	p value
	Figure S3
	A	P.e. loads	P.e. mono-culture		4	4	Unpaired t-test	LpYY + P.e. co-culture vs. P.e. mono-culture			0.8948
			LpYY + P.e. co-culture		4	4
	B	Survival of flies post P.e. infection	Axenic	F	3	120	Cox proportional hazards model (stratified by replicate), likelihood ratio test	4 hours LpYY colonized vs. Axenic	1.2	0.9 – 1.6	0.222
			4 hours LpYY colonized	F	3	118
	C	Survival of flies post P.e. infection	Axenic	F	4	157	Cox proportional hazards model (stratified by replicate), likelihood ratio test, pairwise (tukey) comparison	Axenic vs. (Axenic + 0.25mM AEBSF)	1.2	0.77 – 1.9	0.919
			Axenic / 0.25mM AEBSF	F	4	155		Axenic vs. (Axenic + 0.5mM AEBSF)	0.95	0.62 – 1.47	1
			Axenic / 0.5mM AEBSF	F	4	154		Axenic vs. (Axenic + 1mM AEBSF)	0.95	0.59 – 1.55	1
			Axenic / 1mM AEBSF	F	3	119		Axenic vs. LpYY colonized	0.54	0.36 – 0.82	2.06e-04
			LpYY colonized	F	4	159		(Axenic + 0.25mM AEBSF) vs. (LpYY colonized + 0.25mM AEBSF)	0.5	0.32 – 0.77	4.24e-05
			LpYY colonized / 0.25mM AEBSF	F	4	159		(Axenic + 0.5mM AEBSF) vs. (LpYY colonized + 0.5mM AEBSF)	0.54	0.36 – 0.82	1.74e-04
			LpYY colonized / 0.5mM AEBSF	F	4	158		(Axenic + 1mM AEBSF) vs. (LpYY colonized + 1mM AEBSF)	0.51	0.32 – 0.84	0.001
			LpYY colonized / 1mM AEBSF	F	3	119		LpYY colonized vs. (LpYY colonized + 0.25mM AEBSF)	1.11	0.75 – 1.65	0.993
								LpYY colonized vs. (LpYY colonized + 0.5mM AEBSF)	0.95	0.64 – 1.4	1
								LpYY colonized vs. (LpYY colonized + 1mM AEBSF)	0.9	0.59 – 1.39	0.997
	D	Free fatty acids	Axenic gut	F	2	4 samples (20 guts/sample)	Unpaired t-test	A.malorum colonized gut vs. Axenic gut			0.9208
			A.malorum colonized gut	F	2	3 samples (20 guts/sample)
	E	Survival of LpYY colonized flies post P.e. infection	myo1Ats>TID60101 RNAi	F	4	240	Cox proportional hazards model (stratified by replicate), likelihood ratio test
			myo1Ats>FASN2 RNAi (4290/GD)	F	4	228		myo1Ats>FASN2 RNAi (4290/GD) vs. myo1Ats>TID60101 RNAi	0.55	0.42 – 0.71	1.13e-05
			myo1Ats>FASN2 RNAi (105855/kk)	F	4	117		myo1Ats>FASN2 RNAi (105855/kk) vs. myo1Ats>TID60101 RNAi	0.74	0.58 – 0.95	0.018

### Sheet: Figure S4
	Figure (Panel)	Figure label	Condition	Sex	N (repeats)	n (samples/vials/guts/flies)	Statistical test	Comparison	Hazard ratio (HR)	Confidence interval (CI)	p value
	Figure S4
	A	P.e. growth in LB medium 24 hours	PBS		3	3	Two-way ANOVA, Šídák's multiple comparisons test
			Control		3	3		Myristoleic acid vs. Control			>0.9999
			Myristoleic acid		3	3
			Control + 1µg/ml polymyxin B		3	3		Myristoleic acid vs. Control 1µg/ml polymyxin B			>0.9999
			Myristoleic acid + 1µg/ml polymyxin B		3	3
			Control + 2µg/ml polymyxin B		3	3		Myristoleic acid vs. Control 2µg/ml polymyxin B			0.0025
			Myristoleic acid +2µg/ml polymyxin B		3	3
			Control + 3µg/ml polymyxin B		3	3		Myristoleic acid vs. Control 3µg/ml polymyxin B			0.0062
			Myristoleic acid + 3µg/ml polymyxin B		3	3
			Control + 4µg/ml polymyxin B		3	3		Myristoleic acid vs. Control 4µg/ml polymyxin B			0.3472
			Myristoleic acid + 4µg/ml polymyxin B		3	3
			Control + 5µg/ml polymyxin B		3	3		Myristoleic acid vs. Control 5µg/ml polymyxin B			0.5981
			Myristoleic acid + 5µg/ml polymyxin B		3	3
			Control + 6µg/ml polymyxin B		3	3		Myristoleic acid vs. Control 6µg/ml polymyxin B			>0.9999
			Myristoleic acid + 6µg/ml polymyxin B		3	3
	B	P.e. growth in LB medium 24 hours	PBS		3	3	Two-way ANOVA, Šídák's multiple comparisons test
			Control		3	3		Lauric acid vs. Control			>0.9999
			Lauric acid		3	3
			Control + 1µg/ml polymyxin B		3	3		Lauric acid vs. Control 1µg/ml polymyxin B			>0.9999
			Lauric acid + 1µg/ml polymyxin B		3	3
			Control + 2µg/ml polymyxin B		3	3		Lauric acid vs. Control 2µg/ml polymyxin B			0.218
			Lauric acid +2µg/ml polymyxin B		3	3
			Control + 3µg/ml polymyxin B		3	3		Lauric acid vs. Control 3µg/ml polymyxin B			0.9999
			Lauric acid + 3µg/ml polymyxin B		3	3
			Control + 4µg/ml polymyxin B		3	3		Lauric acid vs. Control 4µg/ml polymyxin B			>0.9999
			Lauric acid + 4µg/ml polymyxin B		3	3
			Control + 5µg/ml polymyxin B		3	3		Lauric acid vs. Control 5µg/ml polymyxin B			>0.9999
			Lauric acid + 5µg/ml polymyxin B		3	3
			Control + 6µg/ml polymyxin B		3	3		Lauric acid vs. Control 6µg/ml polymyxin B			>0.9999
			Lauric acid + 6µg/ml polymyxin B		3	3
	C	P.e. growth in M9 medium 24 hours	PBS		3	3	Two-way ANOVA, Šídák's multiple comparisons test
			Control		3	3		Palmitoleic acid vs. Control			0.947
			Palmitoleic acid		3	3
			Control + 1µg/ml polymyxin B		3	3		Palmitoleic acid vs. Control 1µg/ml polymyxin B			0.4544
			Palmitoleic acid + 1µg/ml polymyxin B		3	3
			Control + 2µg/ml polymyxin B		3	3		Palmitoleic acid vs. Control 2µg/ml polymyxin B			0.0018
			Palmitoleic acid +2µg/ml polymyxin B		3	3
			Control + 3µg/ml polymyxin B		3	3		Palmitoleic acid vs. Control 3µg/ml polymyxin B			0.0045
			Palmitoleic acid + 3µg/ml polymyxin B		3	3
			Control + 4µg/ml polymyxin B		3	3		Palmitoleic acid vs. Control 4µg/ml polymyxin B			0.0093
			Palmitoleic acid + 4µg/ml polymyxin B		3	3
			Control + 5µg/ml polymyxin B		3	3		Palmitoleic acid vs. Control 5µg/ml polymyxin B			0.9223
			Palmitoleic acid + 5µg/ml polymyxin B		3	3
			Control + 6µg/ml polymyxin B		3	3		Palmitoleic acid vs. Control 6µg/ml polymyxin B			0.9996
			Palmitoleic acid + 6µg/ml polymyxin B		3	3
	D	P.e. growth in M9 medium 24 hours	PBS		3	3	Two-way ANOVA, Šídák's multiple comparisons test
			Control		3	3		Myristoleic acid vs. Control			0.131
			Myristoleic acid		3	3
			Control + 1µg/ml polymyxin B		3	3		Myristoleic acid vs. Control 1µg/ml polymyxin B			0.2686
			Myristoleic acid + 1µg/ml polymyxin B		3	3
			Control + 2µg/ml polymyxin B		3	3		Myristoleic acid vs. Control 2µg/ml polymyxin B			<0.0001
			Myristoleic acid +2µg/ml polymyxin B		3	3
			Control + 3µg/ml polymyxin B		3	3		Myristoleic acid vs. Control 3µg/ml polymyxin B			0.1343
			Myristoleic acid + 3µg/ml polymyxin B		3	3
			Control + 4µg/ml polymyxin B		3	3		Myristoleic acid vs. Control 4µg/ml polymyxin B			0.9988
			Myristoleic acid + 4µg/ml polymyxin B		3	3
			Control + 5µg/ml polymyxin B		3	3		Myristoleic acid vs. Control 5µg/ml polymyxin B			0.9998
			Myristoleic acid + 5µg/ml polymyxin B		3	3
			Control + 6µg/ml polymyxin B		3	3		Myristoleic acid vs. Control 6µg/ml polymyxin B			0.9939
			Myristoleic acid + 6µg/ml polymyxin B		3	3
	E	P.e. growth in M9 medium 24 hours	PBS		3	3	Two-way ANOVA, Šídák's multiple comparisons test
			Control		3	3		Lauric acid vs. Control			0.1834
			Lauric acid		3	3
			Control + 1µg/ml polymyxin B		3	3		Lauric acid vs. Control 1µg/ml polymyxin B			0.0281
			Lauric acid + 1µg/ml polymyxin B		3	3
			Control + 2µg/ml polymyxin B		3	3		Lauric acid vs. Control 2µg/ml polymyxin B			>0.9999
			Lauric acid +2µg/ml polymyxin B		3	3
			Control + 3µg/ml polymyxin B		3	3		Lauric acid vs. Control 3µg/ml polymyxin B			>0.9999
			Lauric acid + 3µg/ml polymyxin B		3	3
			Control + 4µg/ml polymyxin B		3	3		Lauric acid vs. Control 4µg/ml polymyxin B			>0.9999
			Lauric acid + 4µg/ml polymyxin B		3	3
			Control + 5µg/ml polymyxin B		3	3		Lauric acid vs. Control 5µg/ml polymyxin B			>0.9999
			Lauric acid + 5µg/ml polymyxin B		3	3
			Control + 6µg/ml polymyxin B		3	3		Lauric acid vs. Control 6µg/ml polymyxin B			>0.9999
			Lauric acid + 6µg/ml polymyxin B		3	3
	F	Survival of flies post P.e. systemic infection	P.e. + LB (control)	F	4	225	Cox proportional hazards model (stratified by replicate), likelihood ratio test
			P.e. + Myristoleic acid	F	4	231		P.e. + Myristoleic acid vs. P.e. + LB (control)	0.96	0.77 – 1.19	0.717
			P.e. + Lauric acid	F	4	226		P.e. + Lauric acid vs. P.e. + LB (control)	0.96	0.78 – 1.2	0.747
