## Supplemental Table 3 for "Microbiota-induced fatty acid synthesis facilitates intestinal infection and immune-mediated damage in *Drosophila*"

### Sheet: Unigue DEGs_Lp16hgut
gene_id	gene_name	gene_chr	gene_start	gene_end	gene_strand	gene_length	gene_biotype	gene_description	tf_family
FBgn0004430	LysS	3L	1227747	1228238	+	492	protein_coding	-	-
FBgn0031970	CG7227	2L	7994388	7998151	-	2720	protein_coding	-	-
FBgn0038744	CG4733	3R	19890689	19898738	+	3663	protein_coding	-	-
FBgn0013342	nSyb	3L	1630348	1637752	-	4072	protein_coding	-	-
FBgn0085771	28SrRNA-Psi:CR40741	X	23239718	23240975	+	1258	pseudogene	-	-
FBgn0037765	CG9458	3R	9818914	9819877	-	900	protein_coding	-	ELO
FBgn0037763	CG16904	3R	9815928	9816979	-	980	protein_coding	-	ELO
FBgn0020506	Amyrel	2R	16651095	16652699	-	1549	protein_coding	-	-
FBgn0039864	CG11550	3R	31678147	31679880	-	1060	protein_coding	-	-
FBgn0265001	ppk18	2L	9765357	9770996	-	1662	protein_coding	-	-
FBgn0030723	dpr18	X	16063738	16070304	+	2630	protein_coding	-	ig
FBgn0037519	CG3014	3R	7799264	7802793	-	2573	protein_coding	-	-
FBgn0038261	CG14856	3R	14798986	14801163	+	1999	protein_coding	-	Sugar_tr
FBgn0005636	nvy	2R	24275734	24291084	+	3502	protein_coding	-	zf-MYND
FBgn0051612	CG31612	2L	21762314	21795447	-	3433	protein_coding	-	-
FBgn0038725	CG6184	3R	19652369	19657866	-	3641	protein_coding	-	-
FBgn0264002	MsR2	3L	2282883	2300944	+	2918	protein_coding	-	-
FBgn0040388	boi	X	2444167	2470043	-	5066	protein_coding	-	fn3
FBgn0265662	lncRNA:CR44469	X	790284	790566	-	283	ncRNA	-	-
FBgn0035626	lin-28	3L	5654681	5657384	+	1152	protein_coding	-	CSD
FBgn0039621	CG14518	3R	29024971	29026159	+	625	protein_coding	-	-
FBgn0262562	CG43102	3R	17768272	17794490	-	12189	protein_coding	-	RhoGEF
FBgn0033159	Dscam1	2R	7317924	7381899	-	26496	protein_coding	-	fn3
FBgn0052379	CG32379	3L	7396355	7398208	+	1238	protein_coding	-	-
FBgn0261682	CG42729	3L	15526910	15527516	-	607	protein_coding	-	CBM_14
FBgn0261681	CG42728	3L	15527620	15528196	-	577	protein_coding	-	CBM_14
FBgn0010105	comm	3L	15721511	15728430	-	2495	protein_coding	-	-
FBgn0010482	l(2)01289	2R	6721101	6740672	-	9515	protein_coding	-	-
FBgn0013701	mt:tRNA:Asn-GTT	mitochondrion_genome	6126	6190	+	65	tRNA	-	-
FBgn0025391	Scgdelta	X	1735945	1754065	-	3905	protein_coding	-	-
FBgn0037937	Fer3	3R	11693410	11694311	-	836	protein_coding	-	HLH
FBgn0086079	snoRNA:Me28S-A774a	3L	13024226	13024298	+	73	snoRNA	-	-
FBgn0053483	CG33483	3R	30900718	30902161	-	788	protein_coding	-	-
FBgn0052686	CG32686	X	10371717	10375316	-	3600	protein_coding	-	-
FBgn0052681	CG32681	X	10376651	10381352	-	4702	protein_coding	-	-
FBgn0033802	CG17724	2R	13176094	13190086	-	8422	protein_coding	-	-
FBgn0038324	CG5038	3R	15351225	15353926	+	2702	protein_coding	-	-
FBgn0015721	ktub	2R	21101928	21123704	+	2523	protein_coding	-	Tub
FBgn0265954	lncRNA:CR44741	2L	18954584	18954970	+	387	ncRNA	-	-
FBgn0266626	asRNA:CR45133	2R	10152717	10154345	+	1256	ncRNA	-	Ion_trans
FBgn0263628	asRNA:CR43637	X	2200623	2201857	-	1117	ncRNA	-	-
FBgn0038134	wntD	3R	13292052	13293198	-	1147	protein_coding	-	wnt
FBgn0086906	sls	3L	2039681	2115611	-	58996	protein_coding	-	I-set
FBgn0030331	CG15221	X	11724246	11736617	+	2494	protein_coding	-	MFS_1
FBgn0266702	asRNA:CR45192	3R	5835478	5836178	-	649	ncRNA	-	-
FBgn0265976	lncRNA:CR44755	2R	22236295	22236795	-	501	ncRNA	-	-
FBgn0011828	Pxn	3L	2601455	2630064	-	5955	protein_coding	-	An_peroxidase
FBgn0033324	CG14744	2R	8706388	8709486	-	2675	protein_coding	-	Na_Ca_ex
FBgn0035234	CG12003	3L	1565392	1567802	+	1807	protein_coding	-	-
FBgn0037475	Fer1	3R	7136206	7141972	+	1452	protein_coding	-	HLH
FBgn0036789	AstC-R2	3L	18485137	18502557	-	3735	protein_coding	-	7tm_1
FBgn0004622	TkR99D	3R	29950796	29969447	-	2880	protein_coding	-	7tm_1
FBgn0267987	lncRNA:CR46254	2L	54817	55767	+	951	ncRNA	-	-
FBgn0003444	smo	2L	277582	282167	+	4008	protein_coding	-	Fz
FBgn0262808	CG43179	3R	14256108	14256930	+	701	protein_coding	-	-
FBgn0085376	CG34347	3R	31311157	31371748	+	6905	protein_coding	-	Band_41
FBgn0040001	FASN3	3L	25752859	25762779	-	7395	protein_coding	-	ketoacyl-synt
FBgn0028406	Drep4	2L	13283912	13286462	-	2146	protein_coding	-	-
FBgn0262825	lncRNA:CR43196	3R	17382129	17382767	-	543	ncRNA	-	-
FBgn0259927	CG42450	X	18813297	18830406	+	8896	protein_coding	-	RGS
FBgn0051823	CG31823	2L	15898879	15900524	-	1403	protein_coding	-	Peptidase_S10
FBgn0085358	Diedel3	X	19050442	19053160	+	2719	protein_coding	-	-
FBgn0050195	CG30195	2R	22646616	22647245	-	575	protein_coding	-	-
FBgn0085426	Rgk3	2R	21255165	21280995	+	4659	protein_coding	-	Ras
FBgn0032249	TBC1D16	2L	10432687	10435656	-	2896	protein_coding	-	TBC
FBgn0039731	Sas-6	3R	29995357	29997034	+	1507	protein_coding	-	-
FBgn0032652	CG6870	2L	17591315	17592299	-	985	protein_coding	-	-
FBgn0030536	CG11068	X	13955236	13956574	+	1270	protein_coding	-	-
FBgn0036768	CG7402	3L	17887705	17891404	+	1894	protein_coding	-	Sulfatase
FBgn0004862	bap	3R	21388880	21390449	+	1449	protein_coding	-	Homeobox
FBgn0003090	pk	2R	7150703	7223378	+	6748	protein_coding	-	LIM
FBgn0003091	Pkc53E	2R	16924655	16945126	+	5739	protein_coding	-	Pkinase
FBgn0030097	CG12115	X	9189326	9190605	-	869	protein_coding	-	-
FBgn0003429	slo	3R	24662491	24711595	+	10153	protein_coding	-	Ion_trans
FBgn0000014	abd-A	3R	16807214	16830049	-	5477	protein_coding	-	Homeobox
FBgn0039030	CG6660	3R	22923352	22924525	+	1112	protein_coding	-	ELO
FBgn0082942	snoRNA:Me28S-A982b	2R	9096506	9096582	+	77	snoRNA	-	-
FBgn0039520	Gr98a	3R	27487927	27489968	+	1919	protein_coding	-	-
FBgn0035756	unc-13-4A	3L	7266192	7312896	-	7838	protein_coding	-	C2
FBgn0002632	E(spl)m6-BFM	3R	26032911	26034047	+	1137	protein_coding	-	-
FBgn0036862	Gbs-76A	3L	19281364	19292766	-	5392	protein_coding	-	-
FBgn0031981	CG7466	2L	8043471	8054326	+	10201	protein_coding	-	CUB
FBgn0004427	LysD	3L	1210717	1211196	-	480	protein_coding	-	-
FBgn0030195	CG2898	X	10375374	10376628	+	1255	protein_coding	-	-
FBgn0036899	tey	3L	19650506	19664104	-	3431	protein_coding	-	-
FBgn0260753	Pdfr	X	2552206	2578640	+	4668	protein_coding	-	7tm_2
FBgn0038839	Ktl	3R	20894452	20897320	-	2869	protein_coding	-	K_tetra
FBgn0260720	asRNA:CR42547	2R	21631421	21634040	-	2463	ncRNA	-	-
FBgn0264386	Ca-alpha1T	X	6104085	6192483	-	13140	protein_coding	-	Ion_trans
FBgn0261090	Sytbeta	3L	15014695	15064977	-	4563	protein_coding	-	C2
FBgn0267534	asRNA:CR45874	3L	9510017	9510889	+	873	ncRNA	-	-
FBgn0011919	tRNA:Met-CAT-1-5	3R	6496039	6496111	-	73	tRNA	-	-
FBgn0035656	CG10479	3L	5967545	5976007	-	1676	protein_coding	-	SH2
FBgn0026060	Mipp2	X	6082709	6091471	-	2458	protein_coding	-	Acid_phosphat_A
FBgn0052362	tRNA:Leu-CAG-1-6	3L	8065994	8066076	-	83	tRNA	-	-
FBgn0050025	CG30025	2R	11353564	11354373	-	810	protein_coding	-	Trypsin
FBgn0035538	DopEcR	3L	4367649	4380387	-	4291	protein_coding	-	7tm_1
FBgn0000108	Appl	X	530501	579044	+	6383	protein_coding	-	-
FBgn0031816	Rchy1	2L	6459015	6465669	-	2252	protein_coding	-	zf-CHY
FBgn0033097	Zip42C.2	2R	6718196	6719533	-	1278	protein_coding	-	-
FBgn0033096	Zip42C.1	2R	6716342	6717707	-	1290	protein_coding	-	-
FBgn0039804	CG15544	3R	30827819	30842034	+	4209	protein_coding	-	-
FBgn0023496	Lip1	2L	10699408	10701544	-	1681	protein_coding	-	-
FBgn0023495	Lip3	3R	13370240	13371904	-	1434	protein_coding	-	-
FBgn0261999	CG42817	2L	16231475	16241527	+	5851	protein_coding	-	-
FBgn0039723	CG15522	3R	29927255	29928766	+	1381	protein_coding	-	-
FBgn0034996	CG13575	2R	24255327	24257414	+	1882	protein_coding	-	7tm_1
FBgn0263980	CG43729	2R	15401096	15471884	+	14690	protein_coding	-	SH3_1
FBgn0039854	CG1635	3R	31588673	31590392	+	1548	protein_coding	-	-
FBgn0262167	ana1	3R	24530576	24536395	+	5610	protein_coding	-	-
FBgn0023515	CG14814	X	1862009	1865835	-	3577	protein_coding	-	-
FBgn0053182	Kdm4B	2R	13176553	13198337	-	6742	protein_coding	-	JmjC
FBgn0031906	CG5160	2L	7390984	7398750	-	1686	protein_coding	-	Ras
FBgn0051741	CG31741	2L	18084256	18086714	+	2046	protein_coding	-	-
FBgn0030242	sofe	X	10855000	10857413	-	2414	protein_coding	-	-
FBgn0036242	CG6793	3L	12042387	12044217	+	1770	protein_coding	-	-
FBgn0050081	Ir51b	2R	15207993	15209786	+	1794	protein_coding	-	-
FBgn0023531	CG32809	X	1673110	1692768	-	7613	protein_coding	-	-
FBgn0035842	CG7504	3L	8131429	8137498	-	5627	protein_coding	-	FHA
FBgn0038479	CG17477	3R	17126088	17126938	-	851	protein_coding	-	Trypsin
FBgn0034403	CG18190	2R	18851907	18853043	-	1077	protein_coding	-	CH
FBgn0032521	CG7110	2L	13398991	13411047	+	3041	protein_coding	-	-
FBgn0040099	lectin-28C	2L	7857077	7860120	+	3044	protein_coding	-	-
FBgn0037547	CG7910	3R	8087252	8089526	+	1976	protein_coding	-	Amidase
FBgn0086044	snoRNA:Me28S-U1688	X	9929889	9930006	-	118	snoRNA	-	-
FBgn0053143	CG33143	2R	22614328	22634084	+	5674	protein_coding	-	fn3
FBgn0053497	Sdic2	X	20181590	20186487	-	2477	protein_coding	-	-
FBgn0038450	CG17560	3R	16617950	16619878	+	1712	protein_coding	-	NAD_binding_4
FBgn0028949	CG15254	2L	15613905	15614828	-	868	protein_coding	-	Astacin
FBgn0028948	CG15253	2L	15615357	15616351	-	942	protein_coding	-	Astacin
FBgn0261563	wb	2L	14263027	14328262	+	13907	protein_coding	-	Laminin_G_2
FBgn0052365	CG32365	3L	7869042	7894814	+	2757	protein_coding	-	-
FBgn0050334	CG30334	2R	12440633	12441320	-	638	protein_coding	-	-
FBgn0032752	CG10702	2L	19064832	19069851	-	4585	protein_coding	-	-
FBgn0010359	gammaTry	2R	11349061	11349870	-	810	protein_coding	-	Trypsin
FBgn0032067	LManIV	2L	8769159	8772344	-	2953	protein_coding	-	-
FBgn0261505	CR42653	2R	1207416	1209312	+	1396	pseudogene	-	Pkinase
FBgn0010358	deltaTry	2R	11355319	11356128	+	810	protein_coding	-	Trypsin
FBgn0015036	Cyp4ae1	X	2179007	2180998	+	1822	protein_coding	-	p450
FBgn0032957	CG2225	2L	21663806	21677530	-	6270	protein_coding	-	-
FBgn0033579	CG13229	2R	11139304	11172206	-	2611	protein_coding	-	-
FBgn0050398	CG30398	2R	21717804	21718832	+	1029	protein_coding	-	-
FBgn0261260	mgl	X	9358496	9500129	-	17674	protein_coding	-	Ldl_recept_a
FBgn0004911	asRNA:Eig63F-2	3L	3934718	3935992	+	1275	ncRNA	-	-
FBgn0004620	GluRIIA	2L	5555072	5558994	+	3253	protein_coding	-	ANF_receptor
FBgn0083228	Frq2	X	18177612	18204407	+	4508	protein_coding	-	efhand
FBgn0033047	CG7882	2R	5957621	5960183	+	2266	protein_coding	-	Sugar_tr
FBgn0028853	CG15263	2L	15285000	15286047	+	1048	protein_coding	-	-
FBgn0085434	NaCP60E	2R	24891614	24921677	+	15625	protein_coding	-	Ion_trans
FBgn0085813	18SrRNA-Psi:CR41602	X	23211192	23213166	+	1975	pseudogene	-	-
FBgn0030981	CG14191	X	19081665	19082566	+	787	protein_coding	-	-
FBgn0037618	ouib	3R	8725479	8726730	+	1141	protein_coding	-	zf-AD
FBgn0266351	asRNA:CR45000	X	15926787	15927082	-	227	ncRNA	-	-
FBgn0032253	LManI	2L	10452677	10457241	-	3248	protein_coding	-	-
FBgn0033708	CG8850	2R	12298747	12302240	-	2260	protein_coding	-	SNF
FBgn0020294	ko	3L	21075581	21131159	-	4710	protein_coding	-	-
FBgn0265308	lncRNA:CR44281	2R	8650697	8651496	-	603	ncRNA	-	-
FBgn0266884	lncRNA:CR45345	2L	857403	860079	+	2677	ncRNA	-	-
FBgn0042701	CR12628	2L	22226152	22226771	+	620	pseudogene	-	-
FBgn0085410	TrissinR	2L	5824004	5856767	+	3637	protein_coding	-	7tm_1
FBgn0036713	Mip	3L	17344947	17349666	-	1396	protein_coding	-	-
FBgn0262624	Tmhs	3L	1885657	1891462	+	1647	protein_coding	-	-
FBgn0034943	Fmo-1	2R	23962956	23964641	+	1454	protein_coding	-	FMO-like
FBgn0259167	CG42272	3L	5803033	5805749	+	2418	protein_coding	-	-
FBgn0034382	CG18609	2R	18742517	18743626	-	989	protein_coding	-	ELO
FBgn0033645	CG13196	2R	11684165	11686434	-	2033	protein_coding	-	-
FBgn0035957	CG5144	3L	9047439	9048724	+	1286	protein_coding	-	-
FBgn0051091	CG31091	3R	25899903	25902172	+	2149	protein_coding	-	-
FBgn0082975	snoRNA:Psi28S-3305b	3R	28602340	28602489	+	150	snoRNA	-	-
FBgn0036731	CG6333	3L	17480129	17486230	-	2133	protein_coding	-	-
FBgn0035563	CG13716	3L	4634436	4634789	-	354	protein_coding	-	-
FBgn0266981	lncRNA:CR45432	3L	21301477	21302159	+	683	ncRNA	-	-
FBgn0050106	CCHa1-R	2R	17646848	17665068	-	2642	protein_coding	-	7tm_1
FBgn0030836	CG8664	X	17280918	17282726	-	1571	protein_coding	-	-
FBgn0029843	Nep1	X	6091205	6103971	+	4793	protein_coding	-	-
FBgn0085291	CR34262	3L	21959254	21960503	+	1130	pseudogene	-	MFS_1
FBgn0028496	CG30116	2R	18456602	18498026	-	8105	protein_coding	-	WD40
FBgn0033806	FLASH	2R	13206745	13210469	+	3486	protein_coding	-	-
FBgn0082959	snoRNA:Psi28S-3405b	3R	28601877	28602016	+	140	snoRNA	-	-
FBgn0082950	snoRNA:Me18S-G1952	2R	14622802	14622877	+	76	snoRNA	-	-
FBgn0082957	snoRNA:Psi28S-3405d	3R	28602556	28602695	+	140	snoRNA	-	-
FBgn0267486	Ptp36E	2L	18180884	18185007	-	4124	protein_coding	-	Y_phosphatase
FBgn0264708	lncRNA:CR43977	3L	21667424	21668057	+	634	ncRNA	-	-
FBgn0001991	Ca-alpha1D	2L	16165831	16190540	+	10481	protein_coding	-	Ion_trans
FBgn0027608	CG2082	3R	5758680	5781076	-	3429	protein_coding	-	Ndr
FBgn0034928	CG13562	2R	23903750	23905269	+	1348	protein_coding	-	Lipase
FBgn0001089	Gal	2L	6003574	6006827	-	2345	protein_coding	-	-
FBgn0262479	CG43069	2R	18862862	18863277	+	416	protein_coding	-	-
FBgn0050488	antr	2R	12846848	12848004	-	917	protein_coding	-	SCP
FBgn0085475	CG34446	2R	22647458	22647807	-	350	protein_coding	-	-
FBgn0004607	zfh2	4	501810	540874	+	12424	protein_coding	-	Homeobox
FBgn0250816	AGO3	3L	23554593	23689640	+	3182	protein_coding	-	Piwi
FBgn0261611	CG42700	2R	12279771	12300795	+	6071	protein_coding	-	SNF
FBgn0261612	CngA	2R	16243145	16259805	-	4259	protein_coding	-	Ion_trans
FBgn0035521	VhaM9.7-a	3L	4262705	4263464	+	710	protein_coding	-	-
FBgn0051269	CG31269	3R	17127126	17128201	+	937	protein_coding	-	Trypsin
FBgn0264958	lncRNA:CR44127	2R	5967397	5967746	-	350	ncRNA	-	-
FBgn0034326	CG18540	2R	18299317	18300072	+	627	protein_coding	-	-
FBgn0030421	CG3812	X	12765266	12772851	+	3904	protein_coding	-	Acyltransferase
FBgn0000719	fog	X	22824317	22855194	-	6564	protein_coding	-	-
FBgn0036750	CG6034	3L	17745173	17746860	-	1688	protein_coding	-	Amino_oxidase
FBgn0261361	CG42638	3L	19745834	19749744	-	3070	protein_coding	-	-

### Sheet: Unigue DEGs_Pe16hgut
gene_id	gene_name	gene_chr	gene_start	gene_end	gene_strand	gene_length	gene_biotype	gene_description	tf_family
FBgn0266046	lncRNA:CR44811	2R	24351477	24369689	-	1231	ncRNA	-	-
FBgn0267183	asRNA:CR45623	X	12742547	12742926	+	380	ncRNA	-	-
FBgn0036093	CG14154	3L	10641889	10643009	+	1019	protein_coding	-	-
FBgn0265810	asRNA:CR44599	2L	13384822	13385403	-	582	ncRNA	-	-
FBgn0262689	asRNA:CR43159	3L	15520318	15521554	-	1175	ncRNA	-	-
FBgn0266691	lncRNA:CR45181	3L	27135424	27136049	-	568	ncRNA	-	-
FBgn0032803	CG13082	2L	19538425	19539740	+	1316	protein_coding	-	-
FBgn0263769	lncRNA:CR43686	X	18369811	18370118	-	308	ncRNA	-	-
FBgn0264838	asRNA:CR44046	3R	30049293	30052211	+	1042	ncRNA	-	-
FBgn0259926	CG42449	X	5683240	5684456	+	1217	protein_coding	-	-
FBgn0032473	kmg	2L	13160527	13163153	+	2364	protein_coding	-	-
FBgn0037165	CG11437	3L	22468862	22469853	+	992	protein_coding	-	-
FBgn0011982	tRNA:Ser-AGA-2-1	X	14025566	14025647	-	82	tRNA	-	-
FBgn0265375	lncRNA:CR44316	2R	12320594	12320912	-	262	ncRNA	-	-
FBgn0051943	tRNA:Gln-CTG-2-2	2L	2009155	2009226	+	72	tRNA	-	-
FBgn0051414	Gba1b	3R	23704804	23708512	+	2335	protein_coding	-	Glyco_hydro_30
FBgn0086053	snoRNA:Me18S-G1358a	3R	9354268	9354342	+	75	snoRNA	-	-
FBgn0263049	lncRNA:let7C	2L	18455717	18473132	+	2449	ncRNA	-	-
FBgn0038113	CG11668	3R	13038375	13040184	+	1349	protein_coding	-	Trypsin
FBgn0086077	snoRNA:Me18S-G962	3L	11001409	11001489	-	81	snoRNA	-	-
FBgn0086078	snoRNA:Me28S-A774b	3L	13023580	13023652	+	73	snoRNA	-	-
FBgn0028379	fan	3L	8109132	8110043	+	912	protein_coding	-	Motile_Sperm
FBgn0259963	Sfp33A2	2L	11837713	11838049	+	337	protein_coding	-	-
FBgn0014019	Rh5	2L	12008153	12009832	+	1572	protein_coding	-	7tm_1
FBgn0033112	Spn42Db	2R	6879285	6880770	-	1486	protein_coding	-	Serpin
FBgn0266354	CG45002	X	16969069	17066732	-	8250	protein_coding	-	-
FBgn0262291	mir-956	3L	11773731	11773878	-	148	pre_miRNA	-	-
FBgn0037912	sea	3R	11559896	11567054	-	1949	protein_coding	-	Mito_carr
FBgn0039663	CG2321	3R	29484783	29489265	-	3605	protein_coding	-	-
FBgn0266627	asRNA:CR45134	2R	10478043	10478795	+	673	ncRNA	-	-
FBgn0265532	asRNA:CR44382	X	2071710	2072189	+	480	ncRNA	-	-
FBgn0051989	Cap-D3	2L	5525905	5535958	+	4049	protein_coding	-	-
FBgn0263002	CR43310	3R	25268009	25268464	+	361	pseudogene	-	-
FBgn0033687	CG8407	2R	12153071	12154263	+	763	protein_coding	-	-
FBgn0004577	Pxd	3R	17014576	17027987	+	2630	protein_coding	-	An_peroxidase
FBgn0267631	asRNA:CR45969	3L	22871813	22872107	+	295	ncRNA	-	-
FBgn0040045	CR12460	3L	24534090	24535468	+	762	pseudogene	-	-
FBgn0010052	Jhe	2R	16119793	16122773	+	2101	protein_coding	-	COesterase
FBgn0033372	CG13742	2R	9084598	9087808	-	2527	protein_coding	-	-
FBgn0052647	CG32647	X	12771844	12784958	-	6004	protein_coding	-	-
FBgn0262481	CG43071	2R	18864621	18865218	-	514	protein_coding	-	-
FBgn0039490	CG5882	3R	27118646	27121590	+	2601	protein_coding	-	-
FBgn0034782	CG12490	2R	22834647	22836701	+	1647	protein_coding	-	MFS_1
FBgn0003382	sha	2R	11324314	11336463	+	6115	protein_coding	-	-
FBgn0052073	CG32073	3L	11107008	11107582	-	575	protein_coding	-	-
FBgn0259791	bora	3L	18622692	18624751	+	2002	protein_coding	-	-
FBgn0266232	lncRNA:CR44927	3R	5989227	5990341	+	1115	ncRNA	-	-
FBgn0264986	asRNA:CR44137	3R	11637177	11638553	+	1239	ncRNA	-	-
FBgn0052191	CG32191	3L	17806451	17809146	-	2419	protein_coding	-	Sulfatase
FBgn0053252	CG33252	X	16896215	16897187	-	819	protein_coding	-	-
FBgn0030992	CG33253	X	19183421	19187278	+	2715	protein_coding	-	-
FBgn0266912	lncRNA:CR45372	2L	3475365	3476058	+	694	ncRNA	-	-
FBgn0083936	Acp54A1	2R	17133445	17133750	+	306	protein_coding	-	-
FBgn0264510	lncRNA:CR43909	2R	12594392	12595649	-	1258	ncRNA	-	-
FBgn0037431	CG17917	3R	6341968	6342873	+	706	protein_coding	-	-
FBgn0083008	snoRNA:Psi28S-1135e	X	17145730	17145880	-	151	snoRNA	-	-
FBgn0083005	snoRNA:Psi28S-1175a	2R	22607085	22607220	+	136	snoRNA	-	-
FBgn0034510	CG13426	2R	20512697	20513169	-	418	protein_coding	-	-
FBgn0260440	spdo	3R	30476684	30478849	+	2087	protein_coding	-	-
FBgn0266786	lncRNA:CR45251	3L	11349395	11349743	-	349	ncRNA	-	-
FBgn0034095	CG15701	2R	16230198	16234087	+	3367	protein_coding	-	-
FBgn0038653	Octalpha2R	3R	18799280	18849224	-	9804	protein_coding	-	7tm_1
FBgn0032003	CG8349	2L	8215915	8216901	+	928	protein_coding	-	-
FBgn0267469	lncRNA:CR45819	3L	3137599	3138012	+	414	ncRNA	-	-
FBgn0267461	lncRNA:CR45811	3L	1001027	1002195	+	1096	ncRNA	-	-
FBgn0053233	CG33233	3L	2659639	2661501	+	1719	protein_coding	-	Sugar_tr
FBgn0028504	CG12182	3L	2595842	2599579	-	3633	protein_coding	-	-
FBgn0039718	CG15517	3R	29903240	29903825	-	525	protein_coding	-	-
FBgn0039719	CG15515	3R	29905464	29906448	+	472	protein_coding	-	Chitin_bind_4
FBgn0085488	CG34459	2R	16824664	16826648	+	1420	protein_coding	-	-
FBgn0011761	dhd	X	5312171	5313125	+	955	protein_coding	-	-
FBgn0035949	CG13314	3L	8981795	8983212	+	883	protein_coding	-	-
FBgn0265698	lncRNA:CR44505	2R	19683495	19684195	-	636	ncRNA	-	-
FBgn0083028	snoRNA:Psi18S-525k	2L	5202383	5202522	+	140	snoRNA	-	-
FBgn0083025	snoRNA:Psi18S-640b	2L	20418997	20419133	+	137	snoRNA	-	-
FBgn0083026	snoRNA:Psi18S-640a	2L	20418523	20418654	+	132	snoRNA	-	-
FBgn0010438	mtSSB	3R	16204194	16205250	-	575	protein_coding	-	-
FBgn0265147	lncRNA:CR44216	2L	14241071	14241732	+	565	ncRNA	-	-
FBgn0051576	tRNA:Ala-AGC-2-10	3R	17668187	17668259	+	73	tRNA	-	-
FBgn0050406	tRNA:Gly-TCC-2-2	2R	21848407	21848478	-	72	tRNA	-	-
FBgn0050046	CG30046	2R	12314117	12317573	+	2986	protein_coding	-	TSP_1
FBgn0033481	CG12920	2R	10069106	10071067	+	1307	protein_coding	-	-
FBgn0038873	CG5892	3R	21242618	21245418	+	2329	protein_coding	-	-
FBgn0035888	CG7120	3L	8396000	8402295	+	2965	protein_coding	-	DUF229
FBgn0033732	CG13157	2R	12416044	12418231	+	1904	protein_coding	-	-
FBgn0003655	swa	X	6363418	6365708	-	2022	protein_coding	-	-
FBgn0037731	CG18542	3R	9685760	9687141	+	1263	protein_coding	-	-
FBgn0032609	CG13280	2L	16802026	16821093	-	1745	protein_coding	-	GFO_IDH_MocA
FBgn0025739	pon	X	4636318	4639112	+	2601	protein_coding	-	-
FBgn0033252	CG12769	2R	8052080	8065554	-	5960	protein_coding	-	-
FBgn0266316	asRNA:CR44981	2L	20874114	20875540	+	1316	ncRNA	-	-
FBgn0033905	CG18324	2R	14168786	14170233	+	1401	protein_coding	-	Mito_carr
FBgn0086670	snoRNA:Psi28S-2622	3L	1488906	1489045	+	140	snoRNA	-	-
FBgn0038851	dmrt93B	3R	21074007	21076798	+	978	protein_coding	-	DM
FBgn0030583	CG14410	X	14836725	14837330	+	606	protein_coding	-	-
FBgn0033238	azot	2R	7949839	7950465	+	627	protein_coding	-	-
FBgn0034030	CG8192	2R	15544316	15549984	-	1755	protein_coding	-	CBM_14
FBgn0267768	asRNA:CR46099	3R	25262182	25262636	+	455	ncRNA	-	-
FBgn0082925	snoRNA:Or-aca1	2R	22607544	22607678	+	135	snoRNA	-	-
FBgn0030936	CG6481	X	18521074	18522445	-	1372	protein_coding	-	-
FBgn0030931	Xrcc2	X	18500127	18501258	+	1132	protein_coding	-	-
FBgn0035510	Cpr64Aa	3L	4207838	4209178	-	1014	protein_coding	-	Chitin_bind_4
FBgn0035511	Cpr64Ab	3L	4210880	4211540	-	552	protein_coding	-	Chitin_bind_4
FBgn0263523	mir-4972	2L	3636967	3637073	-	107	pre_miRNA	-	-
FBgn0038795	CG4335	3R	20406615	20407871	-	1198	protein_coding	-	-
FBgn0267148	lncRNA:CR45588	3R	5053181	5053738	-	558	ncRNA	-	-
FBgn0039916	Ekar	4	636131	646556	-	2971	protein_coding	-	Lig_chan
FBgn0011910	tRNA:Leu-CAA-1-1	2R	13432668	13432794	+	83	tRNA	-	-
FBgn0266593	lncRNA:CR45118	3L	527232	527578	+	347	ncRNA	-	-
FBgn0051514	asRNA:CR31514	3R	9779519	9782693	-	3175	ncRNA	-	-
FBgn0025573	PpN58A	2R	21881352	21882533	-	1182	protein_coding	-	Metallophos
FBgn0003015	osk	3R	8935126	8938395	+	2968	protein_coding	-	-
FBgn0003545	sub	2R	17745500	17748078	-	2460	protein_coding	-	Kinesin
FBgn0039022	CG4725	3R	22758810	22761076	-	2267	protein_coding	-	-
FBgn0265613	asRNA:CR44431	X	21043550	21044024	-	475	ncRNA	-	-
FBgn0033090	CG15909	2R	6683186	6684710	+	1465	protein_coding	-	-
FBgn0086782	amn	X	19886108	19890060	-	3953	protein_coding	-	-
FBgn0260386	mtg	3R	8250497	8260718	+	2402	protein_coding	-	CBM_14
FBgn0034692	CG13502	2R	22085782	22088727	-	1755	protein_coding	-	-
FBgn0011892	tRNA:Lys-CTT-1-6	2R	6946808	6946880	-	73	tRNA	-	-
FBgn0011890	tRNA:Lys-CTT-1-5	2R	6171496	6171568	-	73	tRNA	-	-
FBgn0034623	CG9822	2R	21346875	21347883	-	883	protein_coding	-	SCP
FBgn0268063	ltl	3L	7518997	7528013	+	4108	protein_coding	-	-
FBgn0263561	mir-4984	2L	8141540	8141662	-	123	pre_miRNA	-	-
FBgn0040351	CG11638	X	1013984	1026703	-	2462	protein_coding	-	-
FBgn0260867	CG42577	X	20259239	20259656	+	418	protein_coding	-	-
FBgn0085250	CG34221	2R	10197136	10199711	-	1165	protein_coding	-	-
FBgn0266111	ana3	2R	12344983	12351325	+	6284	protein_coding	-	-
FBgn0004242	Syt1	2L	2772327	2799979	-	7190	protein_coding	-	C2
FBgn0264439	lncRNA:CR43857	2L	7423820	7425932	+	1305	ncRNA	-	-
FBgn0267242	asRNA:CR45682	3L	12491840	12493605	+	1766	ncRNA	-	-
FBgn0266216	asRNA:CR44911	2L	21178410	21179729	+	1320	ncRNA	-	-
FBgn0266218	lncRNA:CR44913	2L	6619080	6619446	+	367	ncRNA	-	-
FBgn0031632	CG15628	2L	4821774	4828945	+	3932	protein_coding	-	-
FBgn0000359	Cp36	X	8479319	8480523	+	1116	protein_coding	-	-
FBgn0083053	snoRNA:Psi18S-1347b	2R	18143000	18143142	+	143	snoRNA	-	-
FBgn0050378	CG30378	2R	7950339	7951492	+	1154	protein_coding	-	-
FBgn0030716	CG9170	X	15977967	15982944	-	4399	protein_coding	-	WW
FBgn0051506	tRNA:Leu-TAA-1-1	3R	20604749	20604832	-	84	tRNA	-	-
FBgn0004190	snRNA:U6:96Ac	3R	24557215	24557321	+	107	snRNA	-	-
FBgn0264790	asRNA:CR44020	3R	8934279	8935287	-	820	ncRNA	-	-
FBgn0001254	ImpE2	3L	3510974	3512681	-	1708	protein_coding	-	-
FBgn0262893	CG43248	3L	15530085	15531473	-	846	protein_coding	-	-
FBgn0265201	CG44261	3R	9407694	9408169	-	476	protein_coding	-	-
FBgn0037175	CG14455	3L	22686360	22687087	-	663	protein_coding	-	-
FBgn0039896	yellow-h	4	227922	230428	+	1504	protein_coding	-	-
FBgn0040391	CG2854	X	2327128	2328941	+	1643	protein_coding	-	-
FBgn0033388	CG8046	2R	9162037	9164967	-	2325	protein_coding	-	MFS_1
FBgn0264674	asRNA:CR43959	X	10256629	10261804	+	1087	ncRNA	-	-
FBgn0259896	NimC1	2L	13973158	13976769	-	3292	protein_coding	-	-
FBgn0085260	CG34231	2R	11986008	11987653	+	1494	protein_coding	-	-
FBgn0028369	kirre	X	2740384	3134532	+	7853	protein_coding	-	I-set
FBgn0267977	mh	X	15472804	15475400	-	2349	protein_coding	-	-
FBgn0267176	lncRNA:CR45616	X	10891432	10891973	+	542	ncRNA	-	-
FBgn0037736	side-VII	3R	9734012	9739979	-	4429	protein_coding	-	V-set
FBgn0266963	lncRNA:CR45414	3L	6936567	6937405	+	839	ncRNA	-	-
FBgn0034545	CG13438	2R	20692829	20693739	+	834	protein_coding	-	-
FBgn0030710	CG8924	X	15941077	15944449	+	2575	protein_coding	-	BTB
FBgn0263079	CG43338	2L	18666892	18671246	-	2846	protein_coding	-	-
FBgn0261927	lncRNA:CR42794	X	5697123	5697660	+	475	ncRNA	-	-
FBgn0261925	CG42792	2L	15864929	15865461	-	468	protein_coding	-	-
FBgn0267958	lncRNA:CR46238	3R	12744672	12745388	-	717	ncRNA	-	-
FBgn0034800	CG3788	2R	22932035	22934077	-	1773	protein_coding	-	-
FBgn0041605	cpx	3R	4280221	4304604	+	11414	protein_coding	-	-
FBgn0266366	lncRNA:CR45014	2L	11836440	11836808	-	369	ncRNA	-	-
FBgn0033165	CG11113	2R	7401859	7402364	+	453	protein_coding	-	-
FBgn0266945	asRNA:CR45396	3L	15142131	15142800	+	670	ncRNA	-	-
FBgn0053757	CG33757	2R	9454297	9454948	-	537	protein_coding	-	-
FBgn0031869	CG18304	2L	6932545	6942814	-	6641	protein_coding	-	-
FBgn0083989	snoRNA:Me28S-C3420b	2R	12199183	12199273	-	91	snoRNA	-	-
FBgn0001180	hb	3R	8690980	8697822	-	3835	protein_coding	-	-
FBgn0032693	Cyp310a1	2L	18651058	18653010	-	1658	protein_coding	-	p450
FBgn0034011	CG8160	2R	15327143	15328271	-	1072	protein_coding	-	-
FBgn0265318	asRNA:CR44291	3R	8562828	8563798	-	823	ncRNA	-	-
FBgn0015585	Acp63F	3L	3815839	3816354	-	401	protein_coding	-	-
FBgn0013323	Ptth	2L	575711	576896	-	1128	protein_coding	-	-
FBgn0023489	Pph13	2L	577486	579549	+	1880	protein_coding	-	Homeobox
FBgn0266739	lncRNA:CR45212	3R	16049031	16049421	-	331	ncRNA	-	-
FBgn0036220	CG5897	3L	11887259	11888981	-	1671	protein_coding	-	CBM_14
FBgn0051944	tRNA:Gln-CTG-2-3	2L	2009538	2009609	+	72	tRNA	-	-
FBgn0265348	lncRNA:CR44302	2R	10859695	10860191	+	497	ncRNA	-	-
FBgn0265349	Sfp33A4	2L	11837243	11837486	+	244	protein_coding	-	-
FBgn0259108	futsch	X	1409069	1453686	+	23308	protein_coding	-	-
FBgn0037326	CG14669	3R	5414527	5458394	+	4885	protein_coding	-	Ras
FBgn0263831	Gen	3L	5149849	5152376	-	2273	protein_coding	-	XPG_I
FBgn0263555	mir-4943	2L	16528375	16528491	-	117	pre_miRNA	-	-
FBgn0032057	CG9287	2L	8676777	8679812	-	1979	protein_coding	-	COesterase
FBgn0029137	Patsas	2L	12100765	12103285	-	2466	protein_coding	-	-
FBgn0031805	CG9505	2L	6367882	6370190	+	2309	protein_coding	-	-
FBgn0028882	tRNA:Pro-AGG-1-1	2L	14495878	14495949	+	72	tRNA	-	-
FBgn0267731	lncRNA:CR46062	3R	26241291	26241802	+	512	ncRNA	-	-
FBgn0030641	CG6299	X	15462722	15466812	+	3018	protein_coding	-	-
FBgn0030647	CG6324	X	15476091	15481722	+	3584	protein_coding	-	-
FBgn0266819	asRNA:CR45281	2R	9559255	9565190	-	5936	ncRNA	-	-
FBgn0266675	lncRNA:CR45165	3L	17529868	17530202	-	316	ncRNA	-	-
FBgn0034739	CG3927	2R	22594677	22596348	+	1077	protein_coding	-	KH_1
FBgn0085491	CG34462	3L	8328583	8330237	+	1157	protein_coding	-	Chitin_bind_4
FBgn0034882	Eglp1	2R	23602585	23603641	+	938	protein_coding	-	-
FBgn0085438	CG34409	3R	9742877	9746367	-	2214	protein_coding	-	Trypsin
FBgn0262327	mir-2281	3R	14396399	14396501	-	103	pre_miRNA	-	-
FBgn0014464	Cp7Fa	X	8470888	8473087	+	1033	protein_coding	-	-
FBgn0053207	pxb	3R	15666183	15690513	+	5086	protein_coding	-	-
FBgn0003087	pim	2L	10362989	10364092	+	978	protein_coding	-	-
FBgn0082958	snoRNA:Psi28S-3405c	3R	28602147	28602286	+	140	snoRNA	-	-
FBgn0266889	asRNA:CR45350	2R	24024098	24025777	-	1680	ncRNA	-	-
FBgn0083011	snoRNA:Psi28S-1135b	X	17146401	17146545	-	145	snoRNA	-	-
FBgn0083012	snoRNA:Psi28S-1135a	X	17146612	17146759	-	148	snoRNA	-	-
FBgn0032856	CG16798	2L	20376981	20382356	-	2512	protein_coding	-	-
FBgn0052496	CR32496	X	17898643	17899498	+	778	pseudogene	-	Fibrinogen_C
FBgn0038052	CG5538	3R	12447653	12449046	+	1328	protein_coding	-	-
FBgn0083037	snoRNA:Psi18S-525b	2L	20418670	20418804	+	135	snoRNA	-	-
FBgn0083035	snoRNA:Psi18S-525d	2L	20419145	20419281	+	137	snoRNA	-	-
FBgn0086600	snoRNA:Psi18S-1347c	2R	18143179	18143324	+	146	snoRNA	-	-
FBgn0003250	Rh4	3L	16852527	16862517	-	1349	protein_coding	-	7tm_1
FBgn0037783	Npc2c	3R	10060252	10061136	+	708	protein_coding	-	-
FBgn0052219	CG32219	3L	19950023	19951135	-	997	protein_coding	-	-
FBgn0265535	CG44385	X	11131340	11132412	-	1073	protein_coding	-	-
FBgn0265987	lncRNA:CR44766	X	10744508	10745250	+	672	ncRNA	-	-
FBgn0034541	CG13437	2R	20661585	20662595	+	782	protein_coding	-	-
FBgn0263114	CG43371	2R	17034045	17034609	-	565	protein_coding	-	-
FBgn0264460	asRNA:CR43868	3L	12498487	12500307	+	546	ncRNA	-	-
FBgn0278600	CG46270	3R	10428137	10428424	-	288	protein_coding	-	-
FBgn0026391	Or33b	2L	11936181	11937501	+	1140	protein_coding	-	-
FBgn0035057	CG3880	2R	24760664	24762605	+	1451	protein_coding	-	-
FBgn0035056	spz6	2R	24757378	24760466	+	1647	protein_coding	-	-
FBgn0262360	CG43058	2R	13600645	13601099	-	455	protein_coding	-	-
FBgn0028494	CG6424	2R	17703335	17719346	-	6244	protein_coding	-	-
FBgn0083055	snoRNA:Psi18S-1295	3R	20822610	20822749	+	140	snoRNA	-	-
FBgn0262458	mir-305	2L	7425972	7426044	+	73	pre_miRNA	-	-
FBgn0267820	asRNA:CR46145	3R	9393890	9394737	+	848	ncRNA	-	-
FBgn0052189	CG32189	3L	17834745	17835174	-	430	protein_coding	-	-
FBgn0038621	CG10864	3R	18410080	18411631	-	1552	protein_coding	-	Ion_trans_2
FBgn0039530	Tusp	3R	27607879	27634932	+	6092	protein_coding	-	Tub
FBgn0037042	CG12984	3L	20991673	20992930	+	909	protein_coding	-	-
FBgn0260758	CG42556	2L	16889908	16891239	+	1332	protein_coding	-	-
FBgn0261085	Syt12	X	13359248	13368179	+	4823	protein_coding	-	C2
FBgn0263539	mir-4978	2R	14005860	14006006	-	147	pre_miRNA	-	-
FBgn0039200	CG13616	3R	24392889	24393762	+	752	protein_coding	-	-
FBgn0030027	CG1632	X	8252670	8272462	+	4268	protein_coding	-	Fz
FBgn0033610	CG18335	2R	11289688	11291096	-	1346	protein_coding	-	-
FBgn0052252	asRNA:CR32252	3L	4221704	4222734	-	980	ncRNA	-	-
FBgn0030926	psh	X	18484487	18486921	-	1645	protein_coding	-	Trypsin
FBgn0266646	lncRNA:CR45153	2R	23638377	23639094	-	637	ncRNA	-	-
FBgn0050018	mthl13	2R	10791459	10793109	+	1323	protein_coding	-	-
FBgn0038200	CG9920	3R	14097293	14098080	-	714	protein_coding	-	-
FBgn0262395	mir-12	X	15509473	15509546	+	74	pre_miRNA	-	-
FBgn0262396	mir-314	3L	11773012	11773101	+	90	pre_miRNA	-	-
FBgn0032436	CG5418	2L	12451945	12453242	-	1196	protein_coding	-	-
FBgn0052259	CG32259	3L	4069369	4070281	+	824	protein_coding	-	-
FBgn0266592	lncRNA:CR45117	3L	527671	528129	+	459	ncRNA	-	-
FBgn0264950	asRNA:CR44119	2L	8201557	8205298	+	2095	ncRNA	-	-
FBgn0262407	mir-308	2R	14215802	14215864	-	63	pre_miRNA	-	-
FBgn0261853	CG42782	2R	12418797	12419395	-	599	protein_coding	-	-
FBgn0261349	Mst36Fb	2L	18673363	18675094	-	1558	protein_coding	-	-
FBgn0035315	CG8960	3L	2197013	2198089	+	1042	protein_coding	-	-
FBgn0266020	lncRNA:CR44785	2L	21319600	21320320	-	645	ncRNA	-	-
FBgn0036131	CG12522	3L	11108235	11108732	+	498	protein_coding	-	-
FBgn0032428	CG6405	2L	12424904	12426440	+	1326	protein_coding	-	-
FBgn0083022	snoRNA:Psi18S-640e	2L	20421151	20421274	+	124	snoRNA	-	-
FBgn0031142	r-cup	X	21023390	21025888	-	2140	protein_coding	-	-
FBgn0023416	Ac3	2L	21632587	21647964	+	5172	protein_coding	-	Guanylate_cyc
FBgn0278598	lncRNA:CR46268	2L	22538230	22548452	+	4164	ncRNA	-	-
FBgn0031488	CG17265	2L	2999286	3016069	+	3261	protein_coding	-	-
FBgn0000120	Arr1	2L	18078269	18081307	+	2476	protein_coding	-	-
FBgn0030684	CG8260	X	15756318	15757767	+	1367	protein_coding	-	-
FBgn0040345	CG3708	X	928798	930098	-	1301	protein_coding	-	-
FBgn0000360	Cp38	X	8481837	8483311	+	1249	protein_coding	-	-
FBgn0031564	CG2816	2L	3703659	3704253	+	542	protein_coding	-	-
FBgn0032262	CG7384	2L	10507859	10510453	-	2261	protein_coding	-	-
FBgn0032798	CG10132	2L	19518824	19525453	+	4685	protein_coding	-	NACHT
FBgn0036568	ATPsynbetaL	3L	16097834	16100088	+	2036	protein_coding	-	ATP-synt_ab

### Sheet: Unigue DEGs_LpPe16hgut
gene_id	gene_name	gene_chr	gene_start	gene_end	gene_strand	gene_length	gene_biotype	gene_description	tf_family
FBgn0262687	lncRNA:CR43157	X	11919125	11919657	-	409	ncRNA	-	-
FBgn0011882	tRNA:Ile-AAT-1-4	2R	13430984	13431057	+	74	tRNA	-	-
FBgn0011884	tRNA:Ile-AAT-1-6	2R	13431777	13431850	+	74	tRNA	-	-
FBgn0050287	CG30287	2R	21536894	21538015	-	955	protein_coding	-	Trypsin
FBgn0263855	BubR1	2R	5969099	5974385	-	4626	protein_coding	-	Pkinase
FBgn0035623	mthl2	3L	5604790	5607190	+	2035	protein_coding	-	7tm_2
FBgn0267483	lncRNA:CR45833	3L	7350404	7350802	+	399	ncRNA	-	-
FBgn0067905	Dso2	2R	20870392	20870678	+	223	protein_coding	-	-
FBgn0040717	Nplp4	2L	2008414	2009072	+	528	protein_coding	-	-
FBgn0267230	lncRNA:CR45670	3L	4107143	4107470	-	328	ncRNA	-	-
FBgn0039476	CG6271	3R	27024968	27026109	-	1072	protein_coding	-	Lipase
FBgn0033137	Tsp42Ep	2R	7054405	7057548	-	2892	protein_coding	-	Tetraspannin
FBgn0013703	mt:tRNA:Gln-TTG	mitochondrion_genome	97	165	-	69	tRNA	-	-
FBgn0038930	CG5778	3R	22085374	22086397	-	657	protein_coding	-	-
FBgn0052420	tRNA:Val-TAC-1-1	3L	5356343	5356415	+	73	tRNA	-	-
FBgn0037126	CG14567	3L	21737706	21738430	-	725	protein_coding	-	-
FBgn0266768	lncRNA:CR45233	3L	14410117	14410698	-	582	ncRNA	-	-
FBgn0031331	CG5440	2L	1334128	1335514	+	1328	protein_coding	-	UQ_con
FBgn0014033	Sr-CI	2L	4121702	4124153	+	2202	protein_coding	-	Somatomedin_B
FBgn0040780	Atg10	2R	7832171	7835518	+	1516	protein_coding	-	-
FBgn0264360	asRNA:CR43812	2R	20264855	20265145	-	291	ncRNA	-	-
FBgn0027584	CG4757	3R	11161207	11163498	+	2098	protein_coding	-	COesterase
FBgn0263024	CG43319	3R	27694318	27694541	+	224	protein_coding	-	-
FBgn0033742	CG8550	2R	12471915	12474021	+	2107	protein_coding	-	-
FBgn0036436	CG4914	3L	14674538	14678147	-	1657	protein_coding	-	Trypsin
FBgn0036688	Fit2	3L	17024328	17027117	+	2790	protein_coding	-	Band_41
FBgn0040796	CG13064	3L	16280404	16280860	+	394	protein_coding	-	-
FBgn0040795	CG13038	3L	16327258	16327893	-	509	protein_coding	-	-
FBgn0267811	asRNA:CR46136	3R	5560472	5561573	+	1102	ncRNA	-	-
FBgn0040734	CG15065	2R	18389959	18390242	+	218	protein_coding	-	-
FBgn0040371	CG12470	X	307684	308935	+	1055	protein_coding	-	-
FBgn0041233	Gr59e	2R	23541054	23542379	-	1200	protein_coding	-	-
FBgn0265102	Oseg1	3L	8407268	8412825	-	4766	protein_coding	-	WD40
FBgn0003268	rod	3R	31580951	31588244	+	6479	protein_coding	-	-
FBgn0063381	snoRNA:Me28S-G3081a	2R	17699208	17699276	+	69	snoRNA	-	-
FBgn0063386	snoRNA:Me18S-A28a	2R	17703102	17703168	+	67	snoRNA	-	-
FBgn0039129	RpS19b	3R	23932729	23933530	-	666	protein_coding	-	-
FBgn0038654	CG14298	3R	18875528	18877204	+	875	protein_coding	-	Kunitz_BPTI
FBgn0263464	snoRNA:hts-a	2R	19414355	19414490	-	136	snoRNA	-	-
FBgn0263466	snoRNA:lola-a	2R	10536495	10536660	-	166	snoRNA	-	-
FBgn0033736	CG13154	2R	12426883	12427861	-	918	protein_coding	-	-
FBgn0086533	snoRNA:Me18S-C419	3L	27267954	27268023	+	70	snoRNA	-	-
FBgn0260002	snoRNA:Me28S-U2134b	3R	5625178	5625254	+	77	snoRNA	-	-
FBgn0082940	snoRNA:Me28S-C3227a	2R	14622088	14622167	+	80	snoRNA	-	-
FBgn0000071	Ama	3R	6762593	6765261	+	1946	protein_coding	-	I-set
FBgn0036186	CG6071	3L	11642906	11646033	-	2926	protein_coding	-	-
FBgn0000241	bw	2R	23527805	23538499	-	2738	protein_coding	-	ABC_tran
FBgn0038631	CG7695	3R	18616754	18617511	-	693	protein_coding	-	-
FBgn0264380	lncRNA:CR43832	X	6592533	6593069	-	470	ncRNA	-	-
FBgn0039042	CG13837	3R	23043990	23044661	+	672	protein_coding	-	CBM_14
FBgn0052266	CG32266	3L	3790804	3791560	+	526	protein_coding	-	-
FBgn0038214	CG9616	3R	14244804	14245471	-	550	protein_coding	-	-
FBgn0033408	CG8800	2R	9395330	9396206	-	759	protein_coding	-	-
FBgn0029898	CG14439	X	6747544	6755752	+	2428	protein_coding	-	MFS_1
FBgn0265853	lncRNA:CR44642	2R	20315295	20315995	+	701	ncRNA	-	-
FBgn0035490	CG1136	3L	4046596	4059660	+	2704	protein_coding	-	-
FBgn0063368	Gpb5	2L	23311700	23312464	+	765	protein_coding	-	-
FBgn0262539	CG43093	3R	22769775	22770307	-	476	protein_coding	-	-
FBgn0085209	CG34180	2L	6060510	6060938	+	376	protein_coding	-	-
FBgn0036690	Ilp8	3L	17029812	17032080	-	867	protein_coding	-	-
FBgn0034229	CG4847	2R	17511513	17513855	+	1533	protein_coding	-	Peptidase_C1
FBgn0037405	CG1077	3R	6167483	6170309	+	2302	protein_coding	-	-
FBgn0053867	His-Psi:CR33867	2L	21539129	21541127	-	526	pseudogene	-	-
FBgn0085256	CG34227	2R	11248126	11248610	+	485	protein_coding	-	-
FBgn0053329	Sp212	3R	14222074	14224155	-	1681	protein_coding	-	Trypsin
FBgn0035280	Cpr62Bb	3L	1832636	1835164	-	992	protein_coding	-	Chitin_bind_4
FBgn0038731	CG11659	3R	19775459	19777280	-	1705	protein_coding	-	AMP-binding
FBgn0033855	link	2R	13555949	13557342	+	1394	protein_coding	-	-
FBgn0265651	lncRNA:CR44458	2R	15371695	15372595	+	901	ncRNA	-	-
FBgn0050082	CG30082	2R	15685004	15686082	-	843	protein_coding	-	Trypsin
FBgn0020372	TM4SF	2R	23878197	23880860	+	2433	protein_coding	-	Tetraspannin
FBgn0041181	Tep3	2L	7702805	7710690	+	4928	protein_coding	-	A2M_comp
FBgn0032834	CG13965	2L	19961758	19962352	-	535	protein_coding	-	-
FBgn0033464	CG1441	2R	9899018	9903287	-	1866	protein_coding	-	NAD_binding_4
FBgn0267205	lncRNA:CR45645	3R	21861377	21862080	-	704	ncRNA	-	-
FBgn0086040	snoRNA:Me28S-A3365	2L	20353482	20353582	+	101	snoRNA	-	-
FBgn0038909	CG6569	3R	21866172	21867919	-	1582	protein_coding	-	-
FBgn0261566	CG42680	2L	14587920	14588234	-	251	protein_coding	-	-
FBgn0058439	CG40439	2L	22797519	22798276	-	707	protein_coding	-	-
FBgn0029719	CG15473	X	4651955	4654497	-	2292	protein_coding	-	-
FBgn0086065	snoRNA:Me28S-G3113a	3L	827764	827843	-	80	snoRNA	-	-
FBgn0039196	CG17781	3R	24373456	24375661	-	1506	protein_coding	-	-
FBgn0039190	CG5762	3R	24360705	24361683	-	921	protein_coding	-	-
FBgn0086082	snoRNA:Or-CD11	3L	20453733	20453821	+	89	snoRNA	-	-
FBgn0035031	CG13587	2R	24597995	24599091	+	975	protein_coding	-	Lectin_C
FBgn0020300	geko	3L	18139402	18145418	+	1318	protein_coding	-	-
FBgn0030805	wus	X	16938244	16940873	-	2118	protein_coding	-	DnaJ
FBgn0051869	CG31869	2L	10772038	10801109	-	3860	protein_coding	-	-
FBgn0265960	lncRNA:CR44747	2L	3563308	3563540	-	233	ncRNA	-	-
FBgn0026169	snoRNA:Psi18S-1820	2R	24176228	24176367	+	140	snoRNA	-	-
FBgn0265366	lncRNA:CR44307	2L	20847844	20848143	-	300	ncRNA	-	-
FBgn0065066	snoRNA:Me28S-A2564	3R	29863299	29863344	+	46	snoRNA	-	-
FBgn0015919	caup	3L	12609631	12621798	+	4317	protein_coding	-	Coprinus_mating
FBgn0040602	CG14545	3R	25850410	25851291	-	813	protein_coding	-	-
FBgn0264998	lncRNA:CR44149	2L	9568155	9568785	-	631	ncRNA	-	-
FBgn0034530	Rcd6	2R	20628186	20633506	-	3135	protein_coding	-	-
FBgn0264699	CG43968	3L	23784231	23787405	+	3103	protein_coding	-	-
FBgn0004895	FoxL1	3L	4018878	4021279	+	1414	protein_coding	-	Fork_head
FBgn0032582	CG13258	2L	16292010	16293025	-	811	protein_coding	-	-
FBgn0035582	CG13705	3L	4896864	4898470	+	1536	protein_coding	-	-
FBgn0033353	CG13749	2R	8933423	8934445	+	897	protein_coding	-	-
FBgn0032010	CG8086	2L	8244160	8257502	-	6129	protein_coding	-	-
FBgn0028519	hll	2L	14027001	14029368	+	2206	protein_coding	-	AMP-binding
FBgn0029170	TwdlT	3R	27049220	27051004	+	1607	protein_coding	-	-
FBgn0023395	Chd3	3L	19447173	19450238	+	3066	protein_coding	-	SNF2_N
FBgn0266182	lncRNA:CR44888	X	15497523	15497862	-	340	ncRNA	-	-
FBgn0038592	CG18599	3R	18267789	18271172	+	1847	protein_coding	-	Homeobox
FBgn0264721	lncRNA:CR43989	3L	11163849	11164801	-	953	ncRNA	-	-
FBgn0034906	CG13561	2R	23804315	23806249	-	531	protein_coding	-	-
FBgn0032376	Tsp33B	2L	11791025	11792365	-	1111	protein_coding	-	Tetraspannin
FBgn0041004	CG17715	2L	22844220	22854541	+	6035	protein_coding	-	-
FBgn0262838	CG43202	2R	18381393	18381844	-	390	protein_coding	-	-
FBgn0031554	CG15418	2L	3621110	3621704	-	531	protein_coding	-	-
FBgn0032178	Spn31A	2L	10060816	10063925	+	1428	protein_coding	-	Serpin
FBgn0250835	CG15394	2L	2591869	2592773	+	785	protein_coding	-	-
FBgn0082931	snoRNA:Me28S-G2703a	2R	14623517	14623607	+	91	snoRNA	-	-
FBgn0030925	Hayan	X	18479983	18483772	-	2408	protein_coding	-	Trypsin
FBgn0040360	CG14626	X	1184778	1188585	+	1413	protein_coding	-	-
FBgn0013697	mt:tRNA:Lys-CTT	mitochondrion_genome	3768	3838	+	71	tRNA	-	-
FBgn0013690	mt:tRNA:Cys-GCA	mitochondrion_genome	1322	1383	-	62	tRNA	-	-
FBgn0034328	BomBc1	2R	18382704	18383235	-	468	protein_coding	-	-
FBgn0063379	snoRNA:U31:54Ec	2R	17702172	17702238	+	67	snoRNA	-	-
FBgn0063376	snoRNA:U76:54Eb	2R	17700741	17700813	+	73	snoRNA	-	-
FBgn0264747	CG44005	3L	18070300	18072123	-	1406	protein_coding	-	-
FBgn0028841	jhamt	2L	16365903	16367039	+	1073	protein_coding	-	Methyltransf_12
FBgn0033354	FANCI	2R	8934576	8939789	-	4523	protein_coding	-	-
FBgn0015371	chn	2R	15115236	15144783	+	6256	protein_coding	-	-
