## Supplemental Table 5 for "Microbiota-induced fatty acid synthesis facilitates intestinal infection and immune-mediated damage in *Drosophila*"

### Sheet: Bacterial strains
Bacterial strains used in this study	Source
Pseudomonas entomophila L48	Gift from Lemaitre lab
Lactiplantibacillus plantarum WJL	Gift from Won-Jae Lee lab
Lactiplantibacillus plantarum YY	This study, isolated from conventional wild type w1118 iso
Levilactobacillus brevis	This study, isolated from conventional wild type w1118 iso
Sphingomonas leidyi	Arias-Rojas et al., PNAS 2023
Sphingomonas sp.	Arias-Rojas et al., PNAS 2023
Variovax sp.	Arias-Rojas et al., PNAS 2023
Acetobacter malorum	Arias-Rojas et al., PNAS 2023
Acetobacter pomorum	Arias-Rojas et al., PNAS 2023

### Sheet: Drosophila stocks
Fly stocks
Stock	Identifier	Source
D. melanogaster: w1118 iso	VDRC ID: 349906	VDRC
D. melanogaster:Relish E20 iso	VDRC ID: 349900	VDRC
D. melanogaster: ΔAMP iso	NA	Hanson et al., Elife 2019
D. melanogaster: AMP Group A	NA	Hanson et al., Elife 2019
D. melanogaster: AMP Group B	NA	Hanson et al., Elife 2019
D. melanogaster: AMP Group C	NA	Hanson et al., Elife 2019
D. melanogaster: AttC	NA	Hanson et al., Elife 2019
D. melanogaster: AttD SK1	NA	Hanson et al., Elife 2019
D. melanogaster: Dpt SK1	NA	Hanson et al., Elife 2019
D. melanogaster:Dro SK4	NA	Hanson et al., Elife 2019
D. melanogaster: Mtk R1	NA	Hanson et al., Elife 2019
D. melanogaster: Drs R1	NA	Hanson et al., Elife 2019
D. melanogaster: w;Myo1A-Gal4, tub-Gal80TS, UAS-GFP	NA	Arias-Rojas et al., PNAS 2023
D. melanogaster:UAS-mcherry RNAi	RRID: BDSC_35785	BDSC
D. melanogaster:UAS-MTK	N/A	Gift from Lemaitre lab
D. melanogaster: ΔCecA-C	VDRC ID: 349916	VDRC
D. melanogaster: UAS-MTK RNAi	RRID:BDSC_28546	BDSC
D. melanogaster: UAS-Relish RNAi	RRID:BDSC_33661	BDSC
D. melanogaster: UAS-TID60101 RNAi	VDRC ID: 60101	VDRC
D. melanogaster: UAS-Acc RNAi (108631/kk)	VDRC ID: 108631	VDRC
D. melanogaster: UAS-FASN2 RNAi (4290/GD)	VDRC ID: 4290	VDRC
D. melanogaster: UAS-FASN2 RNAi (105855/kk)	VDRC ID: 105855	VDRC
